# CRISPR/Cas9 screen reveals a role of purine synthesis for estrogen receptor α activity and tamoxifen resistance of breast cancer cells

**DOI:** 10.1101/2022.06.03.494664

**Authors:** Dina Hany, Vasiliki Vafeiadou, Didier Picard

## Abstract

In breast cancer, resistance to endocrine therapies that target estrogen receptor α (ERα), such as tamoxifen and fulvestrant, remains a major clinical problem. Whether and how ERα+ breast cancers switch from being estrogen-dependent to -independent remains unclear. With a genome-wide CRISPR/Cas9 knockout screen, we identified new biomarkers and potential therapeutic targets of endocrine resistance. We demonstrate that high levels of PAICS, an enzyme involved in the *de novo* biosynthesis of purines, can shift the balance of ERα activity to be more estrogen-independent and tamoxifen-resistant. We indicate that this is due to an elevated activity of cAMP-activated protein kinase A and mammalian target of rapamycin, kinases known to phosphorylate ERα specifically and to stimulate its activity. Genetic or pharmacological targeting of PAICS sensitizes tamoxifen-resistant cells to tamoxifen. Based on these findings, we propose the combined targeting of PAICS and ERα as a new, effective, and potentially safe therapeutic regimen.
