## Supplementary material for "CRISPR/Cas9 screen reveals a role of purine synthesis for estrogen receptor α activity and tamoxifen resistance of breast cancer cells": Data S3

### Sheet: Sheet1
	Control "T4w"	E2	db-cAMP	E2 + 4-OHT	E2 + ICI	E2 + 4-OHT + db-cAMP	E2 + ICI + db-cAMP
C17orf82	-3.3	-2.3	-2.3	-3	-2.9	-2	-2.3
DNAJC9	-2.4	-2.6	-2.1	-2.5	-1.6	-2.3	-1.3
TBX2	-1.9	-2.3	-1.6	-2.9	-1.6	-2.5	-1.6
RPS8	-1.6	-1.6	-2.4	-2.3	-2.2	-2.3	-1.4
POLR2L	-2	-1.8	-2.1	-2.4	-1.5	-1.3	-2.2
RPS13	-1.8	-2.4	-1.7	-1.6	-1.5	-2	-1.6
HSPE1	-1.8	-1.9	-2	-1.4	-1.4	-2.3	-1.6
CCND1	-1.8	-1.6	-1.8	-2.2	-1.2	-2.1	-1.7
SNRPF	-2	-1.4	-1.7	-2.4	-1.7	-1.8	-1.4
RPL19	-1.8	-1.4	-1.6	-1.8	-1.7	-2.3	-1.4
PPP1R15B	-2.1	-1.3	-1.7	-1.5	-1.9	-2	-1.3
XPO1	-1.6	-1.3	-2	-1.7	-1.7	-1.8	-1.6
HEATR6	-1.8	-1.7	-1.5	-1.7	-1.3	-2.1	-1.6
RPS20	-1.4	-1.7	-1.8	-1.7	-1.8	-1.9	-1.4
GART	-1.5	-1.8	-1.4	-2.1	-1.4	-1.9	-1.5
RPL17-C18orf32	-1.7	-1.7	-1.6	-1.5	-1.6	-1.8	-1.6
USP32	-1.8	-1.6	-2	-1.8	-1.8	-1.2	-1.2
GPN2	-1.5	-2	-1.7	-0.55	-2	-1.9	-1.7
FOXA1	-1.3	-1.3	-1.6	-2.6	-1.5	-1.8	-1.2
PRPF8	-1.4	-1.4	-1.7	-1.8	-1.4	-2	-1.6
DAD1	-2.1	-1.6	-1.5	-1.3	-1.2	-2.1	-1.3
SFPQ	-1.7	-1.8	-1.7	-1.7	-1.3	-1.3	-1.6
RPL8	-1.1	-1.6	-1.3	-2.3	-1.7	-1.9	-1.1
BUB3	-1.4	-1.5	-1.9	-1.5	-1.3	-2.2	-1.2
PSMB4	-1.6	-1.4	-1.9	-1.4	-1.7	-1.7	-1.3
RPS19	-1.2	-1.5	-1.4	-2.3	-1.4	-1.8	-1.3
ZNHIT2	-1.7	-1.8	-1.3	-1.5	-1.3	-1.6	-1.6
SKIV2L2	-1.9	-1.5	-1.1	-2	-1.1	-2.1	-1.1
NUS1	-1.8	-1.8	-1.6	-1.5	-1.4	-1.3	-1.3
NOTCH2NL	-1.9	-1.4	-1.3	-1.5	-1.6	-1.4	-1.5
VARS	-1.4	-1.4	-1.3	-1.8	-1.3	-2	-1.4
FAM96B	-1.7	-1.8	-1.2	-1.8	-1.2	-1.4	-1.4
RPSA	-1.4	-1.1	-1.5	-1.8	-1.9	-1.6	-1.2
RPL18	-1.6	-1.5	-1.5	-0.83	-1.8	-1.6	-1.6
SNRPD3	-1.4	-1.5	-1.8	-1.2	-1.6	-1.7	-1.2
RANGAP1	-1.4	-1.5	-1.7	-1.5	-1.4	-1.7	-1.1
PCBP1	-1.6	-1.6	-2.1	-1.5	-0.89	-1.5	-1.1
CAPZB	-1.4	-1.6	-1.4	-1.7	-0.78	-2	-1.4
NCOA3	-1.7	-1.7	-1.2	-1.7	-0.92	-1.6	-1.4
FAU	-1.2	-1.9	-0.6	-1.9	-1.6	-1.4	-1.6
RPS10	-1.2	-1.5	-1.6	-1.5	-1.3	-1.4	-1.6
HMGCS1	-1.4	-1.5	-1.4	-1.7	-1.5	-1.4	-1.1
HSPA5	-1.3	-1.8	-1.6	-1.7	-1.1	-1.5	-1
PSMD6	-1.2	-1.5	-1.3	-1.7	-1.6	-1.6	-1.1
SF3B5	-1.8	-1.1	-1.5	-1.4	-1.4	-1.5	-1.3
TUBA1B	-1.3	-1.4	-1.3	-1.4	-1.5	-1.8	-1.3
BMP7	-1.3	-1.3	-1.7	-1.7	-1.2	-1.8	-0.92
ATP6V0C	-1.3	-1.4	-1.5	-1.8	-1.1	-1.5	-1.3
COX17	-1.4	-1.6	-1.5	-1.8	-1.1	-1.4	-1.1
GMPPB	-1.2	-1.5	-1.3	-1.6	-1.2	-1.7	-1.4
PPM1D	-0.98	-1.3	-1.3	-1.9	-1.2	-1.9	-1.3
TBX4	-1.4	-1.3	-1.1	-1.8	-1.2	-1.2	-1.8
POLD2	-1.2	-1.5	-1.5	-1.6	-1.4	-2	-0.58
PSMA6	-0.84	-2	-1.2	-1.8	-1.7	-1.4	-0.82
KPNB1	-1.2	-1.5	-1.6	-1.5	-1.3	-1.7	-0.96
PCNA	-0.82	-1.3	-1.7	-1.2	-1.2	-2.2	-1.3
PHAX	-1.4	-1.3	-1.3	-1.9	-1.7	-1	-1.1
RAD51C	-1.3	-1.6	-0.85	-1.6	-1.3	-1.7	-1.3
TRAPPC4	-1	-1.4	-1.9	-1.9	-1.1	-1.2	-1.1
UBA1	-1.6	-1.3	-1.5	-1.5	-1.2	-0.94	-1.5
DHFR	-1.4	-1.6	-1.2	-1.6	-1.3	-1.2	-1.2
EIF6	-1.2	-1.1	-1.5	-1.5	-1.5	-1.6	-1.1
NBPF15	-1.4	-1.7	-1.1	-1.3	-1.6	-1.3	-1.1
MARS2	-1.4	-1.2	-1.4	-1.6	-1.1	-1.6	-1.2
LOC100507462	-1.4	-1.4	-1.4	-1.1	-1.7	-0.98	-1.5
RPLP2	-1.1	-1.3	-1	-1.7	-1	-1.7	-1.6
VCP	-1.2	-1.3	-1	-1.6	-1.4	-1.3	-1.6
YARS2	-1.5	-1.3	-1.4	-1.5	-1.2	-1.5	-1
NFS1	-1.3	-1.2	-1.2	-1.6	-1.1	-1.5	-1.5
UBL5	-1.1	-1.3	-1.4	-1.4	-1.5	-1.7	-0.97
POLR3H	-0.55	-1.6	-1.6	-2.2	-0.85	-1.4	-1.1
TIMM10	-0.95	-1.5	-1.2	-1.9	-1.3	-1.6	-0.81
HARS	-0.93	-1.5	-1.3	-1.6	-1.2	-1.6	-1.1
MARS	-1.1	-1.4	-1.4	-1.4	-1.2	-1.1	-1.6
TICRR	-1.5	-1.2	-1.4	-1.4	-1	-1.4	-1.3
CDK1	-0.75	-1.4	-1.2	-1.6	-1.3	-1.5	-1.4
YRDC	-1.1	-1.3	-1	-1.7	-0.94	-1.4	-1.7
EIF2S3	-1.2	-0.92	-1.4	-1.2	-1.4	-2.1	-0.91
RPL27	-0.41	-1.5	-1.6	-1.3	-1	-2.1	-1.2
RPL6	-1	-1.4	-1.5	-1.7	-1.1	-1.5	-0.87
ATP6V0B	-1.3	-1.5	-1.4	-1.3	-1.2	-0.95	-1.4
MYC	-1.3	-1.1	-1.3	-1.6	-0.82	-1.6	-1.3
TMED10	-1.4	-1.9	-1.5	-1.4	-0.98	-1	-0.84
CRKL	-1.5	-1.1	-1.1	-1.4	-1.3	-1.3	-1.3
RPS27	-1.4	-1.3	-1.2	-1.4	-1.3	-1.2	-1.2
TERF2	-1	-1.4	-1.7	-1.3	-1.4	-1.4	-0.78
RPL37	-1.3	-1.4	-1.3	-1.3	-1.2	-1.2	-1.2
RPS16	-1.1	-1.1	-1.1	-1.5	-0.97	-1.7	-1.4
EIF2B5	-1.3	-1.1	-0.89	-1.5	-1.4	-1.7	-0.97
RUVBL1	-1.4	-1.6	-1.3	-1.4	-1.2	-0.64	-1.3
DUT	-1.5	-1.7	-0.31	-1.6	-1.1	-1.6	-1
NACA2	-1.1	-1.1	-1	-1.7	-1	-1.5	-1.4
ZNF626	-1.3	-1.1	-1.4	-1.3	-1.2	-1.6	-0.79
RPS11	-1.3	-0.89	-1.2	-1.1	-1.1	-1.6	-1.5
SOD2	-1	-1.4	-1.2	-1.9	-0.97	-1.4	-0.81
RPS18	-1.1	-1.4	-0.95	-1.5	-1.3	-1.2	-1.2
VPS25	-1.5	-1.4	-0.25	-1.6	-1.1	-1.4	-1.4
PRMT5	-1.3	-1.1	-1.5	-1.5	-0.84	-1.6	-0.8
RPS17	-1.1	-0.85	-1	-1.3	-0.97	-2	-1.4
NDUFA1	-1.1	-1.7	-1	-1.3	-0.65	-2.2	-0.66
GINS2	-0.68	-1.4	-1.3	-1.4	-1.1	-1.4	-1.3
WASH1	-0.88	-1.2	-1.6	-1.4	-1	-1.2	-1.3
PRPF19	-1.3	-1.1	-1.2	-1.5	-1.2	-1.5	-0.75
SYS1	-1.3	-1.4	-0.77	-1.6	-1.2	-1.4	-0.88
POLR2I	-1.3	-1.4	-1.4	-1	-1.3	-1.1	-1
NDUFA11	-0.63	-1.6	-1.1	-1.5	-0.63	-1.8	-1.2
MAT2A	-1.1	-1.1	-1.5	-0.74	-1.1	-1.4	-1.5
PHB2	-1.4	-1.1	-0.94	-1.2	-1.1	-1.3	-1.4
NDUFB4	-0.6	-1.2	-1.1	-1.8	-0.88	-2	-0.83
PRELID1	-1.3	-1.5	-0.89	-1.5	-0.92	-1.2	-1.1
SRSF1	-0.58	-1.4	-1.2	-1.8	-0.89	-1.8	-0.72
NUP155	-1.3	-1.4	-0.67	-1.3	-1.1	-1.4	-1.2
MIS18A	-1.1	-1.4	-1.3	-1.3	-0.97	-1.3	-0.99
RPL10	-0.99	-1.6	-1.1	-1.5	-0.87	-1.2	-1.1
WDR77	-1.1	-1.6	-1.4	-1	-0.71	-1.8	-0.75
POLR3K	-0.9	-1.6	-1.4	-1.4	-1	-1	-1
EIF5	-1	-0.99	-1.3	-1.6	-0.91	-0.88	-1.6
CYC1	-1.1	-1.5	-1	-1.5	-0.97	-1.2	-1
SDHD	-0.92	-1.3	-0.95	-1.3	-1.1	-1.4	-1.3
ATP6V1B2	-0.46	-1.2	-1.1	-1.3	-1.2	-1.9	-1.1
PSMB7	-0.65	-1.3	-1.3	-1.2	-1.3	-1.3	-1.2
RPL27A	-1.1	-1	-1.1	-1.7	-0.88	-1.6	-0.87
IMP3	-0.94	-1.2	-1.2	-1.4	-1.1	-1.3	-1.1
TCP1	-1.3	-0.99	-1.1	-1.4	-1.2	-1.4	-0.81
RPL7	-1	-1.3	-1.2	-1.3	-1.1	-1.1	-1.2
ISCA2	-1	-1.5	-1	-1.5	-1	-1.4	-0.78
NUDT4	-1.2	-1.3	-1.4	-1	-1.1	-1.2	-0.97
GPR89B	-1.4	-1.1	-0.67	-1.8	-0.78	-1	-1.4
USP39	-1.2	-1.2	-1.3	-0.85	-1.4	-1.1	-1.1
RPN1	-0.74	-1.2	-1.2	-1.3	-1.3	-1.4	-1
MSTO1	-1.2	-1.6	-1.4	-0.85	-0.75	-1.4	-0.91
RPL23A	-0.71	-1	-1.3	-1.2	-1.1	-1.5	-1.3
DTYMK	-1.3	-1.4	-1.1	-1.3	-0.88	-1.1	-1
NPIPB6	-1.5	-0.97	-0.8	-1.3	-1.1	-1.5	-0.91
EXOSC9	-1.3	-1.2	-0.68	-1.7	-0.89	-1.1	-1.2
PFDN2	-0.67	-1.4	-1	-1.5	-1.1	-1.4	-1
PTPN11	-1.3	-0.8	-1.2	-1.4	-0.81	-1.6	-0.94
TUBB	-1	-1.1	-1.2	-1.9	-0.84	-1.1	-0.91
ORC6	-0.84	-1.2	-1.2	-1.1	-1.1	-1.3	-1.3
RPS26	-1.6	-1.1	-1.3	-1.1	-0.94	-1	-0.99
ORAOV1	-0.82	-1.2	-1.1	-1.1	-1.3	-1.3	-1.2
GNB2L1	-1	-0.7	-1.4	-1.3	-1	-1.3	-1.3
RPS4X	-1.2	-1.1	-0.9	-1	-1.1	-1.5	-1.2
RNFT1	-1.6	-1.1	-0.92	-1.3	-1.1	-0.87	-1.1
SNRPD1	-1.1	-0.98	-1	-1.4	-1.1	-1.2	-1.2
RPN2	-1.6	-0.96	-1.1	-1.4	-0.9	-0.81	-1.2
FDX1L	-0.89	-1.2	-1.3	-1.3	-0.85	-1.5	-0.93
MRPL57	-1.2	-1.3	-1.1	-1.3	-0.68	-0.98	-1.4
SLC2A1	-1.2	-1.3	-0.93	-1.4	-0.89	-1.3	-0.93
POLRMT	-1.1	-1.2	-1.2	-1.5	-0.87	-1.3	-0.74
PSMB5	-1.1	-1.2	-1.2	-1.5	-0.95	-1.2	-0.76
EIF3I	-1	-1	-0.98	-1.2	-1.2	-1.2	-1.3
YKT6	-0.71	-1.4	-1.4	-0.8	-1.4	-0.86	-1.3
PSMA4	-1.3	-1.2	-1.1	-0.94	-0.83	-1.2	-1.3
SRSF2	-1.2	-1.4	-0.98	-0.7	-0.78	-1.4	-1.4
YARS	-1.2	-1	-1	-1.6	-1	-1.3	-0.76
ATP6AP1	-0.84	-1.3	-1.2	-1.2	-1.7	-1	-0.6
TRIM37	-0.91	-1.3	-1.5	-0.45	-0.97	-1.5	-1.2
SNRNP40	-0.95	-1.2	-0.79	-1.7	-1	-1.3	-0.88
TUT1	-0.73	-1.4	-1.2	-1.3	-0.89	-1.2	-1.1
PRMT1	-1.4	-0.98	-1.1	-1.2	-0.87	-1.4	-0.86
PRPF38B	-0.99	-1.2	-1.2	-1.1	-0.8	-1.4	-1.1
CCT5	-1.5	-1.3	-1.1	-0.99	-0.86	-1.3	-0.73
SRP14	-1.1	-1.1	-1	-0.96	-1.1	-1.4	-1.1
ATP5B	-1	-0.88	-0.96	-1.2	-1	-1.4	-1.3
BRIP1	-1.5	-1	-0.99	-1.3	-0.87	-1.1	-0.97
GLRX5	-0.67	-1.3	-1.1	-1.6	-0.71	-1.5	-0.85
PLK1	-1.3	-1.4	-0.7	-1.4	-0.61	-1.2	-1.1
PSMA7	-0.83	-1.4	-1	-1.4	-1.1	-1.3	-0.67
NOP56	-0.98	-1.2	-1.3	-1.4	-0.98	-1.3	-0.54
CCT4	-0.97	-1.2	-1	-1.2	-0.91	-1.3	-1.1
AMPD1	-0.83	-1.1	-1.2	-1.3	-1.4	-1.1	-0.75
POLR2J	-0.7	-1.6	-1.2	-0.97	-1	-1.1	-1.1
DUX4	-1.5	-0.82	-1.1	-1.2	-0.84	-1	-1.2
NDUFA6	-1	-1.8	-1	-1.7	-0.44	-0.72	-1
RPL24	-1.1	-0.64	-0.65	-1.5	-1.1	-1.9	-0.75
ABCB7	-1.2	-1.1	-0.33	-1.4	-0.72	-1.9	-0.97
FBL	-1.2	-1.1	-0.99	-1.3	-0.74	-1.5	-0.78
PREX1	-1.1	-1	-1.1	-1.3	-0.88	-1.1	-1.1
LYRM4	-1.1	-1	-1.2	-1.3	-0.91	-1.3	-0.76
PSMA5	-0.75	-1.1	-0.98	-1.4	-0.94	-1.2	-1.2
PRIM1	-1.1	-1.3	-1.4	-0.66	-0.8	-1.2	-1.1
SMC2	-1.1	-1.1	-1.1	-1.2	-1.1	-0.86	-1.1
RPP21	-1	-0.95	-1.2	-1.4	-0.83	-1.3	-0.87
HUWE1	-1.2	-1.1	-1.3	-1.1	-0.86	-0.69	-1.3
SRF	-1	-0.97	-1.6	-0.92	-1	-0.94	-1.1
POLR1C	-0.79	-1.1	-0.94	-1.9	-0.6	-1	-1.2
CDK4	-1.1	-0.66	-0.86	-2	-0.48	-1.4	-1
POLR3A	-0.8	-1.1	-1.3	-1.4	-1.2	-0.7	-1
LDB1	-1.1	-0.88	-0.52	-1.1	-1.1	-1.4	-1.4
TUFM	-1.1	-1.1	-0.9	-1.1	-0.81	-1.5	-0.98
NSL1	-0.77	-1	-1	-1	-1.1	-1.6	-1
RPL12	-1.3	-1.2	-0.95	-0.02	-1.3	-1.3	-1.4
CYP24A1	-1.2	-1.3	-1	-1.1	-0.94	-1.1	-0.82
RPS3	-1.1	-0.8	-1	-1	-1.3	-0.95	-1.3
LUC7L3	-1.4	-0.74	-0.8	-1.1	-0.71	-1.6	-1.1
KANSL3	-1	-1.1	-1.1	-1.4	-0.86	-1.1	-0.86
NDUFA2	-0.98	-1.2	-0.76	-1.5	-0.86	-1.2	-0.92
POLR2D	-0.93	-0.97	-1	-1.3	-0.82	-1.4	-1
RPS15	-1.1	-1	-1.1	-1.3	-1	-1	-0.91
COASY	-1.2	-0.97	-0.91	-1.2	-0.92	-1.4	-0.8
PFDN5	-0.99	-0.99	-0.95	-1.2	-0.93	-0.94	-1.4
KARS	-1.1	-1	-1	-1.1	-1.1	-1.1	-0.99
EXOSC6	-0.94	-1.1	-1.1	-1.2	-0.92	-1.2	-0.92
PPP1R11	-1.2	-0.94	-0.95	-1.2	-0.89	-1.2	-1
EIF1AX	-0.75	-1	-1	-1.3	-0.99	-1.4	-0.94
TANGO6	-1.2	-0.83	-1.2	-1.1	-1.1	-1.3	-0.63
TUBD1	-1.3	-1.1	-1.1	-0.32	-1.5	-0.53	-1.5
GRPEL1	-1.1	-1	-0.95	-1.4	-1.1	-1	-0.8
ANKRD49	-0.99	-1	-1	-1.3	-0.84	-1.2	-1
RPL17	-0.67	-0.98	-1.4	-1.7	-0.86	-0.9	-0.82
SPATA5L1	-0.8	-1.2	-1.1	-1	-0.97	-1.3	-0.96
HDAC3	-0.62	-1.2	-0.8	-1.2	-1	-1.1	-1.4
DNA2	-1.1	-1	-0.89	-1.4	-0.81	-1	-1.1
GRB2	-0.98	-0.86	-0.77	-1.2	-0.89	-1.3	-1.3
ATP5A1	-0.84	-1.3	-0.82	-1.4	-0.6	-1.5	-0.84
SRSF7	-1.2	-1.6	-0.93	-0.94	-0.75	-1	-0.88
UTP3	-1	-1.1	-1.1	-1.4	-0.61	-1.2	-0.89
MRPL17	-0.85	-1.2	-0.77	-1.7	-0.69	-1.5	-0.58
UXS1	-0.83	-0.78	-1.1	-1.4	-1.1	-1.1	-0.97
FNTA	-1	-1	-1	-1.1	-0.78	-1.3	-1.1
RPS24	-0.91	-0.69	-0.54	-1.7	-0.91	-1.4	-1.1
MED30	-0.83	-0.99	-1.1	-1.2	-0.96	-1.4	-0.75
PMF1-BGLAP	-0.83	-1.1	-1.1	-1.1	-0.9	-1.2	-1
HIST2H3A	-1.1	-1.2	-1.4	-0.92	-0.92	-0.85	-0.84
PAFAH1B1	-1	-1	-1	-1.3	-1.2	-1.1	-0.63
RPS27A	-0.84	-1.2	-1.2	-1.1	-0.78	-1.1	-0.99
RPL36	-1	-0.94	-0.95	-1.3	-0.91	-0.71	-1.4
RPLP0	-0.79	-1.1	-0.88	-1.3	-0.73	-1.5	-0.9
YPEL5	-1.3	-1.1	-0.83	-0.92	-0.8	-1.5	-0.75
DCTN5	-1.1	-0.99	-1.1	-1.3	-0.53	-1.6	-0.56
RRS1	-1.1	-0.83	-0.86	-1.1	-1.1	-1.3	-0.87
GNL3	-1.1	-1.1	-0.82	-1.6	-0.52	-1.2	-0.81
KCMF1	-1.1	-0.37	-0.71	-1.2	-1.2	-0.97	-1.6
NHP2	-0.84	-0.9	-1.1	-1.2	-0.81	-1.3	-1
TLK2	-1	-0.64	-1.1	-1.8	-0.75	-1.1	-0.76
WEE1	-0.77	-0.94	-1	-0.8	-0.94	-1.6	-1.1
TP53RK	-0.67	-1	-1.5	-0.94	-1.1	-1.1	-0.83
PSMG3	-0.47	-1.3	-1.1	-1.3	-0.96	-1	-1
RNF113A	-0.79	-1.1	-0.93	-1	-0.9	-1.1	-1.3
C17orf64	-1.2	-0.99	-0.95	-0.97	-1.1	-1	-0.91
RPS6	-0.75	-1.2	-0.58	-1.6	-0.85	-0.94	-1.2
NUP205	-1.1	-1.4	-1.1	-1.1	-0.75	-0.74	-0.91
SMU1	-0.51	-0.93	-0.86	-1.3	-1	-1.1	-1.4
USP17L28	-0.89	-0.82	-1.4	-1.1	-1.1	-1.1	-0.68
AGAP4	-1.1	-1	-1	-1.1	-0.5	-1.6	-0.77
TRMT112	-0.88	-0.88	-0.92	-1.4	-0.75	-1.3	-0.93
NARS	-1.1	-0.94	-1	-1.3	-0.41	-1.1	-1.2
NUP43	-1.1	-1.2	-1.3	-0.46	-0.82	-0.96	-1.2
PPP1CA	-0.87	-0.73	-1	-0.8	-0.84	-1.2	-1.6
SMNDC1	-1.1	-0.96	-0.94	-1.2	-0.88	-1.2	-0.73
ACACA	-0.65	-1.3	-1	-0.94	-0.82	-1.2	-1.1
CCNA2	-1.1	-0.74	-0.7	-1.1	-0.86	-1.5	-1
EXOSC2	-0.89	-0.88	-0.78	-1.5	-0.65	-1.2	-1.1
UQCRC1	-0.87	-1.1	-1.1	-1.3	-0.73	-1	-0.9
CENPM	-0.84	-1.1	-1	-0.88	-0.76	-1.4	-1
SLMO2	-0.69	-1.2	-1.3	-0.99	-0.49	-1	-1.3
RPL23	-0.65	-1	-1.6	-0.49	-0.83	-1.3	-1.1
NARFL	-1.2	-1.1	-0.77	-0.71	-0.98	-1.1	-1.1
RPS9	-1.2	-0.66	-1.1	-1.3	-0.86	-1.2	-0.64
HIPK1	-1.1	-0.85	-0.8	-1.5	-0.74	-0.86	-1.1
LSM7	-0.67	-1.3	-1.1	-0.77	-1	-1.1	-1
NEDD8	-0.57	-1.2	-1.3	-0.87	-0.99	-1.2	-0.81
CENPW	-1	-1.1	-0.85	-1.1	-1	-0.96	-0.93
MED11	-0.65	-1	-1.3	-1.4	-0.68	-1.1	-0.8
PREB	-1.1	-1.1	-1.2	-0.96	-0.96	-1.1	-0.51
PPIL2	-0.77	-0.92	-1	-1.2	-0.98	-1.2	-0.85
CITED2	-0.97	-0.22	-1.1	-1.1	-1.3	-0.91	-1.3
DPAGT1	-0.13	-1.2	-0.7	-0.89	-0.78	-1.8	-1.4
POLR2G	-0.28	-1.2	-1.1	-1.1	-0.52	-1.5	-1.2
PPM1E	-0.85	-1	-1.2	-0.84	-0.99	-1.3	-0.7
HIST2H3D	-0.52	-1.3	-1	-0.98	-0.87	-1.5	-0.68
CCT6A	-0.54	-1	-1.2	-1	-0.7	-1.1	-1.3
PSMB3	-0.55	-0.92	-1.1	-1.3	-0.94	-1.1	-0.89
LSM4	-0.93	-1.1	-0.69	-1.1	-0.91	-1.1	-0.97
HSPD1	-0.57	-0.93	-1.1	-1.5	-0.61	-1.3	-0.78
RAD51	-0.84	-1.2	-0.92	-1.1	-0.93	-1	-0.8
SDHA	-0.94	-0.65	-0.66	-1	-0.93	-1.3	-1.3
ARMC7	-1.1	-1.3	-1.3	-0.49	-0.57	-1.3	-0.72
NDNL2	-0.59	-1.5	-1.1	-1.3	-0.52	-0.92	-0.85
RPIA	-1.1	-0.93	-1.2	-1.4	-0.36	-1.1	-0.69
TMED2	-0.94	-1.4	-1	-1.4	-0.74	-0.39	-0.91
PTPMT1	-0.85	-1.2	-1.1	-1.1	-0.83	-1.2	-0.49
EEF2	-0.97	-1	-0.8	-1.2	-0.96	-1.2	-0.63
COX15	-0.74	-0.92	-0.65	-1.4	-0.64	-1.3	-1.1
RABGGTB	-1	-0.97	-0.61	-1.4	-0.84	-0.93	-1
RPL3	-0.9	-0.78	-0.77	-0.89	-0.9	-1.5	-1
CDC23	-0.8	-0.87	-0.87	-1.1	-0.99	-1.1	-1
U2AF1	-0.95	-0.93	-0.94	-0.81	-0.99	-1	-1.1
ALG13	-1.2	-1.3	-1.1	-1.1	-0.32	-0.92	-0.78
SNRNP25	-1	-1	-0.96	-1.2	-0.63	-1.1	-0.83
RPS6KB1	-0.76	-0.92	-1.1	-1.1	-0.86	-1.2	-0.75
NOP10	-0.73	-1.2	-0.97	-1.2	-0.6	-1.4	-0.58
LOC101060389	-0.71	-1.1	-1.1	-0.95	-0.67	-1.2	-0.92
RBMX	-0.92	-1.2	-0.92	-1.1	-0.86	-0.91	-0.74
RPS23	-0.92	-1	-0.74	-1.3	-0.59	-1.1	-1
SLC33A1	-0.58	-0.94	-0.99	-1.4	-0.7	-1.5	-0.54
RPS3A	-0.95	-1.1	-0.83	-1.2	-0.82	-0.91	-0.83
ATP5I	-0.74	-0.8	-1	-0.76	-0.84	-1.4	-1.1
CCT2	-0.91	-0.88	-0.93	-0.56	-1.1	-1.4	-0.85
ANAPC11	-0.98	-0.94	-1.1	-0.86	-0.68	-1.1	-0.96
NUTF2	-0.97	-1.1	-0.95	-1	-0.89	-0.88	-0.81
MRPL41	-1	-1.1	-1.2	-0.52	-0.67	-1.1	-1
DONSON	-1.1	-0.93	-1.3	0.31	-1.2	-1.4	-0.96
MFN2	-1	-0.84	-1.2	-1.3	-0.61	-0.63	-1
CARS	-0.84	-0.92	-1	-1.2	-0.59	-0.92	-1.1
DDX54	-0.37	-1.2	-1	-1.3	-0.78	-1.1	-0.82
TBCC	-0.95	-1.1	-1.2	-0.78	-0.98	-0.61	-0.95
TOMM22	-0.69	-1.1	-1.1	-1.2	-0.38	-1.1	-1
CNOT1	-1	-1.2	-0.61	-1.1	-0.78	-1.3	-0.58
CNOT3	-0.87	-1	-0.25	-1.4	-0.88	-1.5	-0.65
ALAS1	-0.68	-1.2	-0.97	-1.3	-0.61	-1.1	-0.69
RPA3	-0.91	-1	-0.56	-1.1	-0.9	-0.67	-1.4
ADSL	-0.76	-0.93	-0.93	-1.2	-0.63	-1.1	-0.99
YES1	-0.85	-0.66	-1.3	-1.3	-0.68	-0.55	-1.2
CCDC84	-0.64	-1.3	-0.93	-1.2	-0.61	-1.1	-0.74
CHURC1-FNTB	-0.41	-0.92	-0.85	-1.4	-0.51	-1.6	-0.82
HIST1H2BN	-0.54	-0.9	-0.92	-1.1	-0.65	-1.2	-1.2
NDUFAB1	-1	-0.93	-0.74	-1.6	-0.62	-1.3	-0.32
TTC27	-0.72	-0.68	-0.96	-1	-0.8	-1.6	-0.75
HSCB	-0.74	-1.2	-1	-1.3	-0.6	-1.1	-0.56
SON	-1.1	-0.77	-1.2	-1.1	-0.58	-0.83	-0.92
UBAP2L	-0.74	-1.4	-0.81	-0.9	-0.91	-1.1	-0.64
ZBTB8OS	-0.94	-1.1	-0.81	-0.66	-0.85	-0.84	-1.3
RPUSD4	-0.66	-1.1	-0.88	-1.2	-0.73	-1.2	-0.71
TAF1C	-0.69	-1.1	-0.53	-1.1	-0.76	-1.3	-1
SACM1L	-1	-1.2	-0.9	-1.4	-1.1	-1.1	0.23
ATP5E	-0.82	-0.75	-0.81	-1.6	-0.89	-0.99	-0.6
HIST2H3C	-1.5	-0.6	-0.95	-1.2	-0.8	-0.8	-0.61
EIF3A	-0.82	-0.93	-0.72	-1.2	-0.98	-0.88	-0.92
ATP6V0D1	-1	-0.93	-1.1	-1.1	-0.55	-0.97	-0.8
ANAPC1	-0.93	-1.1	-0.37	-1	-1	-1.1	-0.94
DDX21	-0.94	-1	-0.62	-1.4	-0.59	-1.4	-0.48
INTS1	-1	-0.98	-0.64	-1	-0.77	-0.94	-1.1
TUBB4B	-1.1	-1.1	-0.97	-0.83	-1	-0.67	-0.76
RPS14	-0.88	-1	-0.89	-1.3	-0.79	-0.78	-0.78
ZMYND8	-1	-1	-0.63	-1.3	-0.56	-1.2	-0.73
PRR11	-0.84	-1.1	-0.98	-1.5	-0.53	-0.56	-0.89
UROD	-0.43	-0.97	-1.2	-1.2	-1	-0.5	-1.1
EXOSC4	-0.76	-1.2	-0.86	-1.2	-0.57	-1.2	-0.59
LARS2	-0.78	-0.97	-0.92	-1.1	-0.66	-1.1	-0.83
RAN	-0.99	-1	-0.63	-0.74	-0.72	-1.4	-0.88
ERCC2	-0.8	-0.91	-1.1	-1.2	-0.43	-1.3	-0.61
CDC16	-0.94	-0.78	-0.88	-0.96	-0.69	-1	-1.1
CLNS1A	-0.61	-0.98	-1.2	-1.1	-0.63	-1.1	-0.73
ZNF217	-1.1	-0.74	-0.97	-0.39	-1.1	-1.1	-0.94
IGBP1	0.27	-1.1	-1.4	-0.81	-1	-1.1	-1.2
HIST2H4B	-1.1	-0.78	-1.3	-0.2	-0.85	-1	-1.1
NDC80	-0.88	-0.78	-0.75	-1.2	-0.66	-1.3	-0.76
NOP2	-0.5	-1	-1.1	-1.1	-0.62	-1.2	-0.81
SPATA5	-0.93	-0.93	-0.76	-0.9	-0.81	-1	-1
COX11	-1.1	-0.78	-0.97	-1.1	-0.67	-1.1	-0.59
SDHC	-0.82	-1.1	-0.81	-1	-0.75	-1	-0.82
NEDD1	-0.36	-1	-1.1	-1.3	-0.43	-1.1	-1
SOD1	-0.87	-0.83	-0.75	-0.81	-0.8	-1.4	-0.81
ERCC3	-0.82	-0.93	-0.87	-0.71	-1.3	-1	-0.64
RSL24D1	-0.74	-0.96	-0.83	-0.84	-1.1	-1.1	-0.7
DIS3	-0.97	-0.63	-0.95	-1.1	-0.68	-1.2	-0.73
EIF2B4	-0.8	-0.74	-1.1	-0.89	-0.79	-1	-0.94
NOL10	-0.92	-0.74	-1.1	-1.1	-0.5	-1.1	-0.8
USP17L18	-0.61	-0.92	-0.94	-1.1	-0.79	-1.3	-0.59
DDX10	-0.75	-1.1	-0.39	-1.3	-0.86	-0.89	-0.94
OR4F29	-0.94	-0.93	-0.19	-0.37	-1.4	-1.2	-1.2
ATP6AP2	-0.75	-0.74	-0.85	-1.2	-1.1	-0.88	-0.7
NBPF6	-0.83	-0.76	-1.1	-0.86	-1	-1.2	-0.47
RPL35A	-0.7	-0.89	-0.83	-1.2	-0.8	-0.92	-0.88
RPL36AL	-0.92	-0.64	-0.76	-1.1	-1.1	-0.91	-0.79
POLR3B	-0.84	-1.1	-0.97	-1	-0.55	-0.96	-0.79
HAUS5	-0.84	-1	-0.76	-0.78	-0.79	-1.2	-0.83
NAA10	-0.89	-1.1	-0.8	-1.1	-0.56	-1.1	-0.65
UXT	-0.54	-0.7	-1.2	-0.97	-1	-1.1	-0.68
AARS2	-0.73	-1	-0.76	-0.97	-0.82	-1.2	-0.7
ATP6V1D	-1	-0.87	-0.78	-0.81	-0.88	-0.93	-0.9
ARFRP1	-0.99	-0.9	-0.94	-1.1	-0.32	-0.92	-1
NOP14	-1.1	-1.2	-1.1	-0.077	-0.72	-0.86	-1.1
ZNF830	-0.71	-0.9	-0.79	-0.49	-1.3	-1.2	-0.76
DDX3X	-0.62	-0.76	-0.87	-0.85	-0.65	-1.4	-1
DDX23	-0.84	-0.82	-0.87	-1	-0.85	-0.98	-0.78
LRR1	-1	-1.2	-0.72	-0.99	-0.66	-0.89	-0.68
NELFCD	-0.81	-1.2	-0.47	-1.2	-0.76	-0.88	-0.82
RPL5	-0.55	-0.93	-1	-1.2	-0.65	-0.96	-0.85
ETF1	-0.74	-1.1	-0.95	-0.94	-0.74	-1.3	-0.37
CENPK	-1.3	-0.87	-0.85	-1	-0.89	-0.79	-0.42
DDX20	-0.73	-1.1	-0.98	-0.75	-0.62	-1.1	-0.84
KIAA0391	-0.56	-1.1	-0.76	-0.8	-0.3	-1.2	-1.4
NUP88	-0.9	-0.82	-0.74	-1.1	-0.7	-0.85	-1
BUD31	-0.89	-0.84	-0.63	-1.3	-0.5	-0.94	-1
NBPF9	-1	-0.92	-0.51	-0.88	-0.81	-0.78	-1.2
UBA52	-0.92	-0.82	-0.77	-0.75	-0.95	-0.88	-1
EIF3D	-0.9	-0.91	-0.56	-0.82	-0.29	-1.5	-1.1
CHD4	-1	-0.85	-0.69	-1.1	-0.6	-1.1	-0.73
PMPCA	-0.79	-0.93	-0.82	-0.88	-0.88	-0.79	-0.97
PRMT6	-0.92	-1.2	-0.78	-0.5	-0.76	-0.93	-0.97
BCL9L	-1	-0.65	-0.85	-0.85	-0.74	-0.46	-1.5
TUBGCP2	-0.88	-0.91	-0.79	-0.86	-0.76	-0.98	-0.87
GLTSCR2	-0.86	-1.1	-0.86	-0.78	-0.73	-0.78	-0.93
URI1	-0.82	-0.99	-0.91	-0.97	-0.66	-0.99	-0.7
DCLRE1B	-0.57	-0.76	-1.1	-1.1	-0.2	-1.2	-1.1
PET117	-0.65	-0.7	-0.77	-1.9	-0.38	-1.2	-0.43
RPL35	-1.1	-0.72	-0.47	-1.1	-0.92	-0.81	-0.91
MTPAP	-0.66	-0.92	-0.91	-1.1	-0.41	-1.2	-0.83
RPS25	-0.82	-0.85	-0.89	-1	-0.41	-1.1	-0.96
NACA	-0.85	-0.89	-0.97	-0.87	-0.5	-1.1	-0.83
GINS3	-0.81	-0.97	-0.76	-1	-0.73	-1.1	-0.63
CDCA8	-0.81	-1.1	-1.1	-0.85	-0.75	-0.82	-0.56
TOP2A	-0.95	-0.87	-0.65	-1.1	-0.7	-1.1	-0.62
OR4F21	-0.77	-1.1	-1.1	-0.85	-0.83	-0.84	-0.48
EIF2S1	-0.71	-0.86	-0.91	-0.88	-0.7	-1.1	-0.8
HLCS	-0.72	-1.3	-0.62	-1.1	-0.44	-1.1	-0.68
IPO13	-0.86	-0.86	-0.69	-1.2	-0.6	-1	-0.75
MRPS21	-0.96	-0.84	-0.74	-0.8	-0.92	-1.1	-0.6
DPH3	-0.63	-1.2	-0.78	-0.87	-0.63	-0.98	-0.86
GTPBP4	-0.64	-0.61	-0.68	-1.2	-0.7	-1.5	-0.61
HSP90B1	-0.89	-0.72	-0.73	-1	-0.78	-0.97	-0.84
MRPL18	-0.85	-1.2	-0.97	-0.93	-0.47	-0.91	-0.59
COG4	-0.97	-0.85	-0.89	-0.81	-0.66	-1.4	-0.33
CSTF3	-0.62	-0.84	-0.7	-1.4	-0.36	-1.1	-0.89
EIF2B3	-0.94	-0.57	-0.85	-1.1	-0.72	-1.1	-0.63
HIST2H2BE	-0.63	-0.76	-0.82	-0.51	-0.99	-1.1	-1.1
MAD2L2	-0.66	-0.81	-0.85	-0.93	-0.74	-0.93	-0.99
PPP1R10	-1.1	-0.5	-0.81	-0.82	-0.75	-0.83	-1.1
CA4	-1.1	-0.91	-0.53	-0.81	-0.71	-0.64	-1.2
RAD9A	-0.93	-1.3	-1.1	-1	-0.49	-0.28	-0.8
SETD1A	-0.74	-0.35	-0.98	-0.89	-0.87	-1.2	-0.87
RBM25	-0.85	-1	-0.62	-0.98	-0.35	-1.1	-0.98
KANSL2	-1	-0.91	-0.81	-1.3	-0.51	-0.76	-0.59
PARD6B	-0.43	-1.2	-0.88	-0.89	-0.48	-1.2	-0.79
ZNHIT3	-0.65	-1.1	-0.88	-0.97	-0.57	-0.89	-0.78
BCAS1	-0.7	-0.74	-0.73	-0.77	-0.69	-1.1	-1.1
SSRP1	-0.87	-1	-0.65	-0.99	-0.87	-1	-0.45
WDR26	-0.8	-0.6	-1	-1	-0.89	-0.62	-0.92
NAPA	-1	-0.81	-0.76	-0.83	-0.61	-1.4	-0.41
SF3B3	-0.9	-0.77	-0.62	-0.83	-0.91	-1	-0.78
C14orf80	-0.55	-1	-0.77	-1.1	-0.36	-1.1	-0.92
CMPK1	-0.19	-0.75	-1.1	-1.2	-0.66	-0.8	-1.1
CCT7	-0.8	-0.83	-0.98	-1	-0.77	-0.47	-0.94
LRRC37A	-0.67	-0.92	-0.41	-1.1	-0.95	-1.4	-0.34
RRM1	-0.86	-0.7	-0.92	-0.91	-0.79	-0.96	-0.65
GOLGA6L1	-0.43	-1	-0.92	-1.1	-0.49	-1.2	-0.64
NDUFB8	-0.36	-0.94	-0.95	-0.82	-0.64	-1.3	-0.77
SNRPD2	-0.82	-1	-0.69	-1	-0.87	-1	-0.4
ATP5H	-0.73	-0.89	-0.81	-0.96	-0.74	-1.1	-0.54
IARS2	-0.59	-0.91	-1.1	-0.97	-0.72	-0.86	-0.62
NUDT21	-0.67	-1	-0.64	-1.1	-0.49	-0.93	-0.94
SMN1	-0.99	-0.92	-0.84	-0.66	-0.66	-0.93	-0.77
C19orf52	-0.19	-0.77	-0.9	-1.6	-0.58	-1.1	-0.63
RPL11	-1	-0.57	-0.96	-0.75	-0.76	-0.94	-0.79
OSBP	-0.85	-0.87	-0.69	-0.81	-0.62	-0.82	-1.1
LIPT2	-0.64	-1.1	-0.5	-1.2	-0.39	-1.5	-0.43
MTOR	-0.76	-0.63	-0.78	-0.62	-0.87	-1	-1.1
GARS	-0.91	-0.77	-0.6	-0.89	-0.76	-1	-0.82
PPP1R7	-1.1	-0.74	-0.95	-0.94	-0.49	-0.7	-0.83
EIF2S2	-0.41	-1.1	-0.54	-0.9	-0.71	-1.2	-0.87
EIF4E	-0.98	-0.65	-0.99	-0.7	-0.8	-1	-0.61
VPS13D	-0.81	-1.3	-0.56	-0.76	-0.75	-0.55	-1
NOB1	-0.81	-0.63	-0.86	-0.8	-0.75	-1.1	-0.76
RPL31	-0.51	-0.91	-0.49	-1.1	-0.79	-1.2	-0.7
GFER	-0.88	-0.54	-0.87	-1.1	-0.67	-0.95	-0.69
PSMA2	-0.69	-0.87	-0.69	-0.83	-1.1	-1.1	-0.42
XRCC6	-0.75	-0.74	-0.73	-1.4	-0.42	-0.89	-0.77
SMN2	-0.55	-0.78	-0.78	-0.63	-0.75	-1.1	-1.1
CTR9	-0.8	-0.62	-0.89	-0.7	-0.87	-0.88	-0.92
GOLGA6L10	-0.97	-0.36	-1	-0.54	-1	-0.61	-1.2
MRPS18C	-0.77	-0.81	-0.67	-0.63	-1	-1.2	-0.6
PHB	-0.93	-0.8	-0.68	-0.86	-0.54	-1.1	-0.75
DENND2C	-0.82	-0.87	-0.62	-0.82	-1.1	-0.59	-0.83
NDUFB7	-0.81	-0.88	-0.65	-1.2	-0.39	-1.2	-0.52
FERMT2	-0.76	-1.1	-0.84	-0.72	-0.96	-0.38	-0.88
RFC2	-0.73	-0.91	-0.88	-0.8	-0.74	-1.1	-0.48
MZT1	-1.1	-0.71	-0.97	-0.76	-0.46	-0.93	-0.71
ARPC4	-0.75	-1.2	-0.25	-0.96	-0.58	-0.98	-0.91
NDUFS5	-0.6	-1.3	-0.79	-0.63	-0.48	-0.73	-1.1
SF3B4	-0.34	-1.3	-0.33	-1.2	-0.68	-0.78	-1
POLR3E	-0.92	-0.69	-0.9	-0.81	-0.67	-0.8	-0.84
EIF3CL	-0.77	-0.81	-1.1	-1.2	-0.21	-1.1	-0.43
NBPF10	-0.41	-1.1	-0.86	-0.99	-0.64	-0.84	-0.77
PDHB	-0.18	-1.1	-0.76	-1.3	-0.52	-1.3	-0.45
SRP54	-1.1	-1.1	-0.95	-0.66	-0.55	-0.25	-1
TELO2	-0.87	-0.66	-0.82	-1	-0.55	-1.1	-0.61
SIKE1	-0.86	-1	-1.2	-1.2	-0.67	-0.094	-0.58
NDUFV1	-0.79	-0.86	-0.55	-1.1	-0.33	-1.1	-0.87
SBDS	-0.98	-0.68	-0.47	-1.3	-0.93	-1.1	-0.14
VPS51	-0.76	-1.2	-0.61	-0.64	-0.57	-0.96	-0.86
MRPL20	-0.78	-0.59	-1.1	-0.86	-0.8	-0.69	-0.77
XRCC3	-0.64	-0.78	-1.2	-0.88	-0.55	-1.2	-0.34
DHX37	-0.74	-0.69	-0.85	-0.9	-0.92	-0.65	-0.83
PPIAL4E	-0.62	-0.77	-0.75	-0.88	-0.9	-0.98	-0.67
TTI2	-0.95	-0.74	-0.8	-1.2	-0.29	-0.61	-0.98
PSMC4	-1	-0.47	-0.98	-1.1	-0.46	-0.69	-0.86
PNPT1	-0.7	-0.65	-0.85	-1.1	-0.66	-0.89	-0.7
LOC102724862	-0.73	-0.72	-1	-0.76	-1	-0.54	-0.79
SAMM50	-0.63	-0.93	-1.1	-0.9	-0.43	-1	-0.55
UBA6	-0.56	-0.58	-1	-0.88	-0.87	-0.69	-0.96
DHX33	-0.71	-0.84	-0.53	-1.3	-0.61	-0.98	-0.56
NUP98	-0.82	-0.78	-0.93	-0.87	-0.71	-0.75	-0.67
TUBGCP3	-0.51	-0.81	-0.88	-1.2	-0.91	-0.92	-0.3
MRPL4	-0.65	-0.74	-0.53	-1.2	-0.73	-1	-0.67
NBPF4	-0.99	-0.85	-1.1	-0.82	-0.51	-0.38	-0.86
RARS	-0.59	-0.71	-0.4	-1.4	-0.51	-1.1	-0.8
SPDYE2	-0.78	-0.38	-0.94	-0.96	-0.87	-0.95	-0.63
CDC27	-0.81	-0.24	-0.68	-0.89	-0.8	-1.1	-0.98
TWISTNB	-0.41	-0.9	-1	-0.95	-0.25	-1.4	-0.58
NMD3	-0.51	-0.79	-0.72	-1.3	-0.8	-0.67	-0.69
TINF2	-1	-0.64	-0.93	-0.94	-0.4	-1	-0.57
UTP20	-0.81	-0.84	-0.59	-0.82	-0.69	-0.53	-1.2
LRRC37A3	-0.68	-0.84	-0.87	-0.3	-0.8	-1.1	-0.88
MCL1	-0.71	-1	-0.87	-0.61	-0.88	-0.75	-0.65
PDPK1	-0.53	-0.95	-0.62	-0.86	-1	-0.56	-0.95
EIF4A3	-0.64	-0.78	-0.79	-0.9	-1	-0.41	-0.94
BANF1	-0.27	-0.95	-0.77	-1	-0.7	-0.93	-0.83
NSF	-0.46	-0.66	-0.89	-1	-0.9	-0.89	-0.65
DGCR8	-0.52	-0.9	-0.52	-0.74	-0.67	-1.1	-0.99
ZCCHC9	-0.98	-0.89	-0.8	-0.5	-0.89	-0.68	-0.7
SUPT16H	-0.83	-0.82	-0.53	-0.9	-0.5	-0.99	-0.86
OGT	-0.44	-0.94	-0.43	-0.88	-0.85	-0.91	-0.98
COA6	-0.72	-0.95	-0.73	-0.99	-0.55	-0.7	-0.78
COPA	-0.81	-1.1	-0.75	-0.55	-0.29	-1.2	-0.69
BCL2L1	-0.9	-0.97	-0.34	-1.6	-0.59	-0.68	-0.31
COA5	-0.64	-0.78	-0.59	-0.96	-0.55	-1.1	-0.77
PTK2	-0.55	-0.49	-0.74	-0.92	-1	-0.81	-0.86
BRCA1	-0.51	-0.74	-0.75	-0.96	-0.78	-0.85	-0.77
HSPA9	-0.56	-0.98	-0.71	-0.82	-0.71	-0.87	-0.71
PNN	-0.78	-0.62	-0.72	-0.98	-0.74	-0.63	-0.88
USP17L29	-0.91	-0.29	-0.52	-1.5	-0.6	-0.53	-1
XAB2	-0.76	-0.78	-0.63	-1.2	-0.82	-0.57	-0.59
CLP1	-0.82	-0.73	-0.76	-0.9	-0.85	-0.82	-0.47
HMGA1	-0.65	-0.64	-0.79	-0.93	-0.59	-0.65	-1.1
CCNH	-0.48	-0.82	-0.68	-0.84	-0.92	-0.87	-0.73
GFM1	-0.74	-0.8	-0.72	-0.99	-0.53	-0.99	-0.57
HSD17B10	-0.55	-1.1	-0.7	-1.4	-0.3	-0.85	-0.44
PDCD2	-1.3	-0.61	-0.83	-1.2	-0.53	-0.26	-0.61
C21orf59	-0.82	-0.64	-0.79	-0.89	-0.72	-0.64	-0.82
LSM8	-0.89	-0.91	-0.53	-0.68	-0.91	-0.58	-0.81
SMG8	-0.41	-0.82	-0.8	-0.91	-0.78	-0.95	-0.64
USP17L30	-0.93	-0.58	-0.57	-0.97	-0.76	-1.1	-0.4
AARS	-0.93	-0.68	-0.73	-0.87	-0.72	-1	-0.38
RBM22	-0.72	-0.81	-0.89	-0.97	-0.89	-0.66	-0.36
NDUFB6	-0.63	-0.76	-0.71	-0.7	-0.4	-1.5	-0.6
XRCC5	-1.4	-0.65	-0.49	-0.85	-0.46	-1.1	-0.35
MCM5	-0.72	-0.9	-0.84	-0.92	-0.69	-0.5	-0.72
SSU72	-0.69	-0.78	-0.85	-0.59	-0.69	-0.98	-0.71
TRIAP1	-0.67	-0.9	-0.6	-0.78	-0.29	-0.74	-1.3
CEBPZ	-1.1	-0.63	-0.8	-0.69	-0.48	-0.99	-0.59
NUBP1	-0.79	-0.83	-0.68	-0.79	-0.7	-0.53	-0.94
COX7C	-0.51	-0.92	-0.85	-0.85	-0.76	-1	-0.37
FAM72C	-0.7	-0.88	-0.78	-0.66	-1	-0.61	-0.63
USF2	-0.2	-0.83	-0.82	-1.1	-0.36	-0.85	-1.1
ACTR2	-0.87	-0.8	-0.61	-1	-0.59	-0.62	-0.76
NAT10	-0.87	-0.88	-0.48	-0.7	-0.55	-1.2	-0.56
ATP1A1	-0.71	-0.91	-0.48	-0.65	-0.66	-0.84	-0.98
NUPL1	-0.75	-0.68	-0.54	-1.1	-0.69	-0.82	-0.65
INTS4	-0.62	-0.53	-0.61	-0.86	-0.98	-1	-0.62
ECT2	-0.79	-0.76	-0.62	-1	-0.51	-0.71	-0.83
SDE2	-0.86	-0.79	-1.1	-0.45	-0.8	-0.73	-0.48
MCAT	-0.32	-1.4	-0.61	-1.3	-0.13	-1.2	-0.25
CDC7	-0.75	-0.89	-0.087	-0.54	-0.44	-1.4	-1.1
POLR2A	-0.91	-0.86	-1	-0.42	-0.55	-0.64	-0.82
ABT1	-1.1	-0.79	-0.67	-0.4	-0.43	-0.71	-1.1
LIN52	-0.45	-1	-0.8	-1.2	-0.41	-0.24	-1.1
DYNLRB1	-0.78	-0.56	-0.47	-0.74	-1.1	-0.81	-0.74
ARCN1	-0.79	-0.67	-0.63	-0.78	-0.69	-0.66	-0.97
EIF3G	-0.45	-0.63	-0.91	-0.87	-0.71	-1	-0.62
GATA3	-0.74	-0.75	-1.1	-0.51	-0.69	-0.97	-0.43
NCL	-0.64	-0.77	-0.51	-0.74	-0.6	-1.1	-0.82
C1orf109	-0.76	-0.87	-0.74	-1.1	0.19	-1.1	-0.79
INTS3	-0.4	-0.72	-0.92	-0.74	-0.73	-1	-0.66
RPL34	-0.63	-1.1	-0.73	-0.62	-0.3	-1.3	-0.49
DHPS	-0.53	-1	-0.3	-1.2	-0.36	-0.97	-0.8
ERH	-0.32	-1	-0.62	-1	-0.57	-0.7	-0.95
CD8B	-0.32	-0.79	-0.99	-0.85	-0.71	-0.73	-0.76
NUDC	-0.58	-0.83	-0.67	-0.89	-0.93	-0.69	-0.56
RPS2	-0.62	-0.74	-0.63	-0.76	-0.68	-1.1	-0.62
TRIM43	-0.44	-0.9	-0.94	-0.64	-0.49	-0.98	-0.76
CHEK1	-0.57	-0.88	-0.85	-1.1	-0.51	-0.61	-0.63
ATP2A2	-1	-0.53	-0.58	-0.95	-0.82	-0.75	-0.5
RAC1	-0.54	-0.58	-0.69	-0.81	-0.86	-0.94	-0.71
RPL26	-0.82	-0.74	-0.79	-0.48	-0.8	-0.77	-0.73
DDX46	-0.9	-0.65	-0.76	-0.87	-0.87	-0.36	-0.71
POLR3C	-0.33	-1.2	-0.85	-0.34	-0.58	-1.1	-0.72
MMS19	-0.1	-0.88	-0.67	-1.2	-0.59	-0.84	-0.84
THOC3	-0.82	-0.78	-0.68	-0.79	-0.6	-0.8	-0.63
NOP58	-0.81	-0.73	-0.67	-0.72	-0.62	-1.2	-0.35
AQR	-0.85	-0.75	-0.46	-0.84	-0.36	-1	-0.83
MCM4	-0.84	-0.81	-0.52	-0.83	-0.62	-0.57	-0.9
NHLRC2	-0.57	-0.98	-0.69	-0.75	-0.4	-1.1	-0.6
RAE1	0.027	-0.66	-0.19	-1.2	-0.95	-0.91	-1.2
TBC1D3H	-1	-0.53	-0.58	-0.82	-0.82	-0.82	-0.51
MRPS26	-0.092	-1	-0.93	-0.99	-0.5	-0.83	-0.73
POLD3	-0.85	-0.68	-0.46	-1.1	-0.51	-0.72	-0.75
OR7E24	-0.88	-0.61	-0.47	-0.85	-0.86	-0.82	-0.57
HSPA8	-0.69	-0.46	-0.53	-0.6	-0.78	-1.1	-0.9
CCT3	-0.83	-0.72	-0.81	-0.89	-0.9	-0.44	-0.46
TSR2	-0.54	-0.72	-0.69	-0.84	-0.56	-0.93	-0.77
TUBB8	-0.63	-0.78	-1	-0.29	-0.46	-1.3	-0.59
SPDYE2B	-0.69	-0.85	-0.23	-0.73	-0.65	-0.93	-0.96
MRPL39	-0.67	-0.82	-0.76	-0.75	-0.8	-0.85	-0.38
MDM4	-0.81	-0.7	-0.81	-0.59	-0.68	-1	-0.44
UBE2I	-0.92	-0.73	-0.57	-0.68	-0.63	-0.67	-0.83
SNRPG	-0.82	-0.72	-0.74	-0.57	-0.67	-0.89	-0.61
