## Supplementary material for "CRISPR/Cas9 screen reveals a role of purine synthesis for estrogen receptor α activity and tamoxifen resistance of breast cancer cells": Data S4

	Control "T4w"	E2	db-cAMP	E2 + 4-OHT	E2 + ICI	E2 + 4-OHT + db-cAMP	E2 + ICI + db-cAMP	Cluster
PTEN	2.9	0.27	3.1	2.6	2.6	2.2	2.6	1
CSK	3	0.091	2.6	2.1	2.2	2.8	3.1	1
NF1	2.2	0.49	2	2.8	2.9	1.4	1.8	1
TSC1	2.3	0.34	2.2	1.3	1	2.2	2.4	2
TSC2	2.6	-0.053	2.1	0.54	0.62	2.6	3.1	2
TRAF2	1.4	0.19	0.78	0.24	0.35	2.5	2.5	3
BIRC2	1.1	-0.29	0.48	0.65	0.078	1.6	2.1	3
TRAF3	1.1	0.24	0.78	-0.075	0.38	1.6	1.8	3
CYLD	0.78	0.03	0.59	0.05	0.41	1.7	1.9	3
CHMP5	0.46	0.67	0.65	0.19	1.4	1.7	1.7	3
LZTR1	1.3	0.29	1.1	1.3	1.5	1.4	1.6	4
KCTD5	1.4	0.18	1.3	1.1	1.2	1.4	1.4	4
KMT2C	1.3	0.31	1.2	1.5	1.3	0.86	1.2	4
SPRED2	1	0.57	0.88	1.9	2.2	0.73	1.1	5
STK11	0.66	0.46	0.52	1.6	1.9	0.71	1	5
CUX1	1	0.76	1.1	1.7	1.6	0.84	0.9	5
FIBP	0.72	0.72	0.95	1.7	1.7	0.67	1.2	5
UBE2R2	0.76	0.88	1	1.5	1.2	0.8	0.94	5
PTPN12	0.77	0.52	0.99	1.3	1.5	0.88	1.1	5
TCF3	0.97	1.4	0.8	1.2	1.4	0.53	0.35	6
YTHDF2	0.67	0.66	0.74	1.3	0.88	0.39	0.57	6
FOXP1	0.26	0.83	0.44	1.3	1.1	-0.24	0.12	6
CIC	0.3	0.77	0.14	0.8	1.1	0.63	0.09	7
LATS2	0.29	0.73	0.29	0.45	0.67	0.69	0.52	7
EHMT1	0.13	0.9	0.26	0.85	0.46	-0.1	0.083	7
KDM5C	-0.38	1	-0.19	0.91	0.38	0.25	-0.12	7
PEX1	0.13	0.12	-0.12	1.7	0.12	-0.0087	-0.27	7
STAG2	1.3	0.22	1.1	0.36	0.066	1.1	1.1	8
SUGT1	1.4	-0.43	0.14	0.15	0.079	0.34	0.096	8
TCEB1	0.61	0.15	0.51	0.36	0.26	1.1	0.85	9
NCOA6	0.12	-0.072	0.096	0.47	0.25	0.97	0.78	9
KMT2D	0.48	-0.46	0.023	-0.0073	-0.04	1	1.5	9
TCEB2	0.27	-0.34	-0.15	0.24	0.021	1.1	1.2	9
IL17RB	-0.13	-0.073	0.063	0.59	0.37	0.016	1.2	9
JAG2	0.09	0.1	1.5	0.75	0.68	0.36	0.044	10
MAP3K13	0.073	0.12	1.5	0.3	0.032	-0.03	0.12	10
TSEN15	0.074	-0.062	1.6	-0.12	0.31	0.062	0.15	10
ZNF112	0.74	0.18	0.079	0.0055	1.2	-0.039	0.17	11
ZNF318	0.092	0.11	0.35	-0.14	1.3	0.12	0.3	11
RCOR1	0.62	1.7	0.9	0.21	-0.2	0.28	0.14	12
CCDC101	0.045	0.8	-0.23	-0.045	0.45	0.42	0.47	12
FASN	0.25	0.76	0.083	0.16	0.15	0.13	0.15	12
BRPF1	0.5	0.75	-0.097	-0.3	-0.042	0.074	0.12	12
KDM1A	-0.089	1.1	0.38	-0.36	-0.097	-0.047	0.1	12
TAF6L	0.055	1	-0.31	-0.33	-0.4	0.53	0.65	12
TADA2B	0.14	0.94	-0.077	-0.44	-0.56	0.27	0.26	12
MECR	0.056	-0.68	0.097	-1.2	-1	-0.025	0.012	13
TRRAP	0.098	-0.96	-0.092	-0.73	-0.73	-0.066	-0.4	13
FDPS	0.64	-0.98	-0.63	-1.2	-0.67	-0.4	-0.54	13
PAICS	-0.13	-0.9	-0.52	-1.2	-0.76	-0.42	-0.65	13
NBPF14	-0.14	-0.97	-0.78	-0.84	-0.93	-0.57	-0.74	13
KLF5	-0.56	-0.06	-1	-0.14	-0.53	-1.1	-0.17	14
SUPT4H1	-0.58	0.26	-0.8	-1.1	-0.78	-0.68	-0.31	14
ZFPM1	-0.79	-0.08	-0.97	-0.33	-0.84	-0.43	-0.72	14
EGFR	-0.99	-0.22	-0.71	-0.71	-0.48	-0.59	-0.86	14
MYBL2	-0.3	-0.13	-0.42	-0.42	-1.2	0.018	-0.5	15
POLE	-0.88	-0.74	-0.39	-0.1	-1.1	-0.7	-0.94	15
POP1	-0.48	-0.73	-0.72	-0.58	-1.1	-0.52	-0.75	15
