## Supplementary material for "CRISPR/Cas9 screen reveals a role of purine synthesis for estrogen receptor α activity and tamoxifen resistance of breast cancer cells": Data S5

### Sheet: Sheet1
Gene	direction	FWD oligo	Reverse oligo	PAM	exon	Off-target score
Scrambled	N/A	CACC GACATCTGATCGGCGAGACA	AAAC TGTCTCGCCGATCAGATGTC	N/A	N/A	N/A
RPE65	sense	CACC TTGTTAATGTCTACCCAGTG	AAAC CACTGGGTAGACATTAACAA	GGG	5	0.6248
BIRC2	sense	CACC ATGCTATGTCAGAACACCGG	AAAC CCGGTGTTCTGACATAGCAT	AGG	2	0.6954
CHMP5	sense	CACC TGCCCAACAGTCATTCAACA	AAAC TGTTGAATGACTGTTGGGCA	TGG	4	0.6585
CIC	sense	CACC CTCTACCGCCCGGAAAACGT	AAAC ACGTTTTCCGGGCGGTAGAG	CGG	4	0.6842
CUX1	sense	CACC ATCTCCAACAGCGACCTGAG	AAAC CTCAGGTCGCTGTTGGAGAT	CGG	14	0.7048
CYLD	sense	CACC ATATTCAAGATCGTTCTGTG	AAAC CACAGAACGATCTTGAATAT	GGG	3	0.7479
EHMT1	sense	CACC GGGCCGGTGCACAAACAGCG	AAAC CGCTGTTTGTGCACCGGCCC	TGG	11	0.711
FDPS	sense	CACC GTATAACCGGGGTTTGACGG	AAAC CCGTCAAACCCCGGTTATAC	TGG	4	0.7264
FIBP	sense	CACC CCGCTTTCCAGTGACCGACG	AAAC CGTCGGTCACTGGAAAGCGG	CGG	2	0.7158
FOXP1	antisense	CACC AGAGGAGGAGACACATGTCG	AAAC CGACATGTGTCTCCTCCTCT	TGG	11	0.6926
IL17RB	sense	CACC TGTGAGGTGCAATTACACAG	AAAC CTGTGTAATTGCACCTCACA	AGG	4	0.7953
JAG2	sense	CACC AGGGTGTAATTTGCTCCACG	AAAC CGTGGAGCAAATTACACCCT	GGG	5	0.7482
KCTD5	sense	CACC TGGGTCCGACTCAACGTCGG	AAAC CCGACGTTGAGTCGGACCCA	CGG	1	0.6612
KDM5C	sense	CACC GAAAAAGCTACAGATCTATG	AAAC CATAGATCTGTAGCTTTTTC	GGG	6	0.7537
KLF5	sense	CACC ACTGCAGTGAAACAATTCCA	AAAC TGGAATTGTTTCACTGCAGT	GGG	2	0.6749
KMT2D	antisense	CACC GGTGGAAATTCCCGCCAACG	AAAC CGTTGGCGGGAATTTCCACC	GGG	34	0.7323
LZTR1	sense	CACC ACGTAGCCATTGTCACAGCG	AAAC CGCTGTGACAATGGCTACGT	CGG	13	0.767
MAP3K13	sense	CACC AAATCCTTATGAAACAGACG	AAAC CGTCTGTTTCATAAGGATTT	TGG	7	0.7411
MECR	sense	CACC GGGCCTAAGAACCATCAATG	AAAC CATTGATGGTTCTTAGGCCC	TGG	5	0.7543
MYBL2	antisense	CACC CTCCAGCAGCAAGTACACTG	AAAC CAGTGTACTTGCTGCTGGAG	GGG	6	0.6859
NCOA6	sense	CACC ACTGTTATGATACCCCCGGG	AAAC CCCGGGGGTATCATAACAGT	TGG	6	0.7092
PAICS	antisense	CACC ATTGGAATCATTTCACACTG	AAAC CAGTGTGAAATGATTCCAAT	CGG	3	0.7089
PEX1	sense	CACC GTTGACTGTAAAGCTTTACG	AAAC CGTAAAGCTTTACAGTCAAC	AGG	11	0.7192
POLE	antisense	CACC GGTTCACGTAGAACACACGG	AAAC CCGTGTGTTCTACGTGAACC	GGG	32	0.8717
POP1	sense	CACC GAAGTGGGGCTACTGCCTTG	AAAC CAAGGCAGTAGCCCCACTTC	GGG	5	0.7321
PTPN12	sense	CACC TTTGTGCCATAGATTATACG	AAAC CGTATAATCTATGGCACAAA	TGG	9	0.6775
SPRED2	antisense	CACC AGTCTGAGGAGTCCACGTAG	AAAC CTACGTGGACTCCTCAGACT	GGG	6	0.757
STAG2	sense	CACC TGGAGATTATCCACTTACCA	AAAC TGGTAAGTGGATAATCTCCA	TGG	8	0.6695
STK11	sense	CACC GTTGCGAAGGATCCCCAACG	AAAC CGTTGGGGATCCTTCGCAAC	GGG	1	0.7667
SUGT1	sense	CACC CTCGGATGCCCTAATCGACG	AAAC CGTCGATTAGGGCATCCGAG	AGG	2	0.6794
SUPT4H1	sense	CACC AGGACAGCTGGGTCTCCAAG	AAAC CTTGGAGACCCAGCTGTCCT	TGG	3	0.6943
TCEB1	antisense	CACC ACTTTCGATAGCACATGTGA	AAAC TCACATGTGCTATCGAAAGT	AGG	4	0.6576
TCEB2	sense	CACC GCTTCACCAGTCAAACAGCA	AAAC TGCTGTTTGACTGGTGAAGC	CGG	3	0.6727
TCF3	antisense	CACC GTTATTGCTTGAGTGATCCG	AAAC CGGATCACTCAAGCAATAAC	GGG	13	0.6808
TRAF2	sense	CACC GGGGACCCTGAAAGAATACG	AAAC CGTATTCTTTCAGGGTCCCC	AGG	4	0.7473
TRAF3	sense	CACC CAGCCAAGCAGAGAAACTGA	AAAC TCAGTTTCTCTGCTTGGCTG	AGG	10	0.668
TSEN15	antisense	CACC CAAACAACTTACTTTCCATG	AAAC CATGGAAAGTAAGTTGTTTG	AGG	2	0.6686
YTHDF2	sense	CACC GTCCATTACTAGTAACATCG	AAAC CGATGTTACTAGTAATGGAC	TGG	4	0.7156
ZFPM1	sense	CACC AAGGACAGGAACCAGAACCC	AAAC GGGTTCTGGTTCCTGTCCTT	AGG	3	0.6842
ZNF112	sense	CACC AATGTGATAAGGGATTCAGT	AAAC ACTGAATCCCTTATCACATT	CGG	4	0.7584
ZNF318	sense	CACC CAGGGCAACCTCTACCAATG	AAAC CATTGGTAGAGGTTGCCCTG	GGG	4	0.739

### Sheet: OLIGOS
Gene	FWD	Gene	Reverse complement
BIRC2 FWD	CACC ATGCTATGTCAGAACACCGG	BIRC2 REV	AAAC CCGGTGTTCTGACATAGCAT
CCDC101 FWD	CACC CCAGGCTTCCCGATCCACAG	CCDC101 REV	AAAC CTGTGGATCGGGAAGCCTGG
CHMP5 FWD	CACC TGCCCAACAGTCATTCAACA	CHMP5 REV	AAAC TGTTGAATGACTGTTGGGCA
CYLD FWD	CACC ATATTCAAGATCGTTCTGTG	CYLD REV	AAAC CACAGAACGATCTTGAATAT
FASN FWD	CACC GATGTATTCAAATGACTCAG	FASN REV	AAAC CTGAGTCATTTGAATACATC
FIBP FWD	CACC CCGCTTTCCAGTGACCGACG	FIBP REV	AAAC CGTCGGTCACTGGAAAGCGG
KCTD5 FWD	CACC TGGGTCCGACTCAACGTCGG	KCTD5 REV	AAAC CCGACGTTGAGTCGGACCCA
KDM5C FWD	CACC GAAAAAGCTACAGATCTATG	KDM5C REV	AAAC CATAGATCTGTAGCTTTTTC
KMT2D FWD	CACC GGTGGAAATTCCCGCCAACG	KMT2D REV	AAAC CGTTGGCGGGAATTTCCACC
LZTR1 FWD	CACC ACGTAGCCATTGTCACAGCG	LZTR1 REV	AAAC CGCTGTGACAATGGCTACGT
PTPN12 FWD	CACC TTTGTGCCATAGATTATACG	PTPN12 REV	AAAC CGTATAATCTATGGCACAAA
SPRED2 FWD	CACC AGTCTGAGGAGTCCACGTAG	SPRED2 REV	AAAC CTACGTGGACTCCTCAGACT
STAG2 FWD	CACC TGGAGATTATCCACTTACCA	STAG2 REV	AAAC TGGTAAGTGGATAATCTCCA
STK11 FWD	CACC GTTGCGAAGGATCCCCAACG	STK11 REV	AAAC CGTTGGGGATCCTTCGCAAC
SUGT1 FWD	CACC CTCGGATGCCCTAATCGACG	SUGT1 REV	AAAC CGTCGATTAGGGCATCCGAG
TAF6L FWD	CACC AGATCCTGGCAGATCCTGTG	TAF6L REV	AAAC CACAGGATCTGCCAGGATCT
TRAF2 FWD	CACC GGGGACCCTGAAAGAATACG	TRAF2 REV	AAAC CGTATTCTTTCAGGGTCCCC
UBE2R2 FWD	CACC CCTGTAGATGACCCACAGAG	UBE2R2 REV	AAAC CTCTGTGGGTCATCTACAGG
YTHDF2 FWD	CACC GTCCATTACTAGTAACATCG	YTHDF2 REV	AAAC CGATGTTACTAGTAATGGAC
ZNF112 FWD	CACC AATGTGATAAGGGATTCAGT	ZNF112 REV	AAAC ACTGAATCCCTTATCACATT
ZNF318 FWD	CACC CAGGGCAACCTCTACCAATG	ZNF318 REV	AAAC CATTGGTAGAGGTTGCCCTG
FDPS FWD	CACC GTATAACCGGGGTTTGACGG	FDPS REV	AAAC CCGTCAAACCCCGGTTATAC
FOXP1 FWD	CACC AGAGGAGGAGACACATGTCG	FOXP1 REV	AAAC CGACATGTGTCTCCTCCTCT
IL17RB FWD	CACC TGTGAGGTGCAATTACACAG	IL17RB REV	AAAC CTGTGTAATTGCACCTCACA
NCOA6 FWD	CACC ACTGTTATGATACCCCCGGG	NCOA6 REV	AAAC CCCGGGGGTATCATAACAGT
TCEB1 FWD	CACC ACTTTCGATAGCACATGTGA	TCEB1 REV	AAAC TCACATGTGCTATCGAAAGT
TCEB2 FWD	CACC GCTTCACCAGTCAAACAGCA	TCEB2 REV	AAAC TGCTGTTTGACTGGTGAAGC
TCF3 FWD	CACC GTTATTGCTTGAGTGATCCG	TCF3 REV	AAAC CGGATCACTCAAGCAATAAC
EHMT1 FWD	CACC GGGCCGGTGCACAAACAGCG	EHMT1 REV	AAAC CGCTGTTTGTGCACCGGCCC
CUX1 FWD	CACC ATCTCCAACAGCGACCTGAG	CUX1 REV	AAAC CTCAGGTCGCTGTTGGAGAT
CIC FWD	CACC CTCTACCGCCCGGAAAACGT	CIC REV	AAAC ACGTTTTCCGGGCGGTAGAG
TRAF3 FWD	CACC CAGCCAAGCAGAGAAACTGA	TRAF3 REV	AAAC TCAGTTTCTCTGCTTGGCTG
TSEN15 FWD	CACC CAAACAACTTACTTTCCATG	TSEN15 REV	AAAC CATGGAAAGTAAGTTGTTTG
JAG2 FWD	CACC AGGGTGTAATTTGCTCCACG	JAG2 REV	AAAC CGTGGAGCAAATTACACCCT
MAP3K13 FWD	CACC AAATCCTTATGAAACAGACG	MAP3K13 REV	AAAC CGTCTGTTTCATAAGGATTT
KLF5 FWD	CACC ACTGCAGTGAAACAATTCCA	KLF5 REV	AAAC TGGAATTGTTTCACTGCAGT
ZFPM1 FWD	CACC AAGGACAGGAACCAGAACCC	ZFPM1 REV	AAAC GGGTTCTGGTTCCTGTCCTT
MYBL2 FWD	CACC CTCCAGCAGCAAGTACACTG	MYBL2 REV	AAAC CAGTGTACTTGCTGCTGGAG
POLE FWD	CACC GGTTCACGTAGAACACACGG	POLE REV	AAAC CCGTGTGTTCTACGTGAACC
POP1 FWD	CACC GAAGTGGGGCTACTGCCTTG	POP1 REV	AAAC CAAGGCAGTAGCCCCACTTC
SUPT4H1 FWD	CACC AGGACAGCTGGGTCTCCAAG	SUPT4H1 REV	AAAC CTTGGAGACCCAGCTGTCCT
MECR FWD	CACC GGGCCTAAGAACCATCAATG	MECR REV	AAAC CATTGATGGTTCTTAGGCCC
PAICS FWD	CACC ATTGGAATCATTTCACACTG	PAICS REV	AAAC CAGTGTGAAATGATTCCAAT
PEX1 FWD	CACC GTTGACTGTAAAGCTTTACG	PEX1 REV	AAAC CGTAAAGCTTTACAGTCAAC
TADA2B FWD	CACC ATCTCGTAATCATCCCGCAG	TADA2B REV	AAAC CTGCGGGATGATTACGAGAT
BRPF1 FWD	CACC CCAACCGCCTGACCATCCAA	BRPF1 REV	AAAC TTGGATGGTCAGGCGGTTGG
