## Supplementary material for "CRISPR/Cas9 screen reveals a role of purine synthesis for estrogen receptor α activity and tamoxifen resistance of breast cancer cells": Data S6

### Sheet: BR1503f Specs
Name	BR1503f
Description	Breast cancer tissue array, including TNM and pathology grade, with IHC results of Her-2\ER\PR\Ki67, 75 cases/ 150 cores, replacing BR1503e
Panel	Breast invasive ductal carcinoma tissue microarray, containing 3 each cases of adjacent normal breast tissue and breast fibroadenoma, 2 breast cystosarcoma phyllodes, 7 breast intraductal carcinoma, plus 60 breast invasive ductal carcinoma, duplicate cores per case
Price	306
Cases	75
Cores	150
Diameter	5
Rows	10
Columns	15
Position	No.	Age	Sex	Organ/Anatomic Site	Pathology diagnosis	TNM	Stage	Grade	Type	Tissue ID.	ER	PR	HER2	Ki67	PAICS_pixthresh: Positive area ¬µm^2	ROI: 2.00 ¬µm per pixel: Cy3: Mean	Area ¬µm^2	Normalized values
A1	1	46	F	Breast	Adjacent normal breast duct tissue	-		-	NAT	Fmg032110	+	+	0	-	2041.1	72.9461	1.2469e+06	27.9809
A2	2	46	F	Breast	Adjacent normal breast tissue	-		-	NAT	Fmg032110	+	+	0	-	1886.46	65.5993	1.2469e+06	28.7574		N/A are values below the threshold of fluorescence
A3	3	42	F	Breast	Adjacent normal breast tissue	-		-	NAT	Fmg010940	-	++	0	-	38290.3	158.74	1.2469e+06	241.214
A4	4	42	F	Breast	Adjacent normal breast tissue(fibrous tissue)	-		-	NAT	Fmg010940	*	*	*	*	27757.4	109.683	1.2469e+06	253.069
A5	5	43	F	Breast	Adjacent normal breast tissue (fibrous tissue)	-		-	NAT	Fmg010273	*	*	*	*	465.173	51.9732	1.2469e+06	8.95024
A6	6	43	F	Breast	Adjacent normal breast tissue	-		-	NAT	Fmg010273	+	+	0	-	5515.31	75.6853	1.2469e+06	72.8717
A7	7	48	F	Breast	Fibroadenoma	-		-	Benign	Fmg040383	++	+	0	-	14699.6	102.05	1.2469e+06	144.044
A8	8	48	F	Breast	Fibroadenoma	-		-	Benign	Fmg040383	++	+	0	-	4792.42	78.4456	1.2469e+06	61.0922
A9	9	19	F	Breast	Fibroadenoma	-		-	Benign	Fmg010034	+++	+++	0	-	7258.97	85.8552	1.2469e+06	84.549
A10	10	19	F	Breast	Fibroadenoma	-		-	Benign	Fmg010034	+++	+++	0	-	1217.22	68.0801	1.2469e+06	17.8793
A11	11	54	F	Breast	Fibroadenoma	-		-	Benign	Fmg010507	-	-	0	-	2131.09	68.6733	1.2469e+06	31.0323
A12	12	54	F	Breast	Fibroadenoma	-		-	Benign	Fmg010507	-	-	0	-	2117.57	69.9103	1.2469e+06	30.2898
A13	13	49	F	Breast	Lowly malignant cystosarcoma phyllodes	-		-	Malignant	Fmg020577	+	+++	0	10%+	12151.1	163.004	1.2469e+06	74.545
A14	14	49	F	Breast	Lowly malignant cystosarcoma phyllodes	-		-	Malignant	Fmg020577	+	+++	0	10%+	11644.5	83.3715	1.2469e+06	139.67
A15	15	69	F	Breast	Lowly malignant cystosarcoma phyllodes	-		-	Malignant	Fmg010406	++	+++	0	15%+	10141.3	153.869	1.2469e+06	65.9086
B1	16	69	F	Breast	Lowly malignant cystosarcoma phyllodes	-		-	Malignant	Fmg010406	-	-	0	15%+	33806.3	185.935	1.2469e+06	181.818
B2	17	49	F	Breast	Intraductal carcinoma(breast tissue)	TisN0M0	0	-	Malignant	Fmg061057	+	+	0	-	4998.17	75.8959	1.2469e+06	65.8557
B3	18	49	F	Breast	Intraductal carcinoma(breast tissue)	TisN0M0	0	-	Malignant	Fmg061057	+	+	0	-	240191	278.041	1.2469e+06	863.869
B4	19	50	F	Breast	Intraductal carcinoma(sparse)	TisN0M0	0	-	Malignant	Fmg020446	-	-	2+	25%+	19780.6	111.028	1.2469e+06	178.158
B5	20	50	F	Breast	Intraductal carcinoma	TisN0M0	0	-	Malignant	Fmg020446	-	-	3+	55%+++	31338.9	99.5979	1.2469e+06	314.655
B6	21	36	F	Breast	Intraductal carcinoma(blank)	TisN0M0	0	-	Malignant	Fmg050788	*	*	*	*	5906.13	90.9688	1.2469e+06	64.9248
B7	22	36	F	Breast	Intraductal carcinoma	TisN0M0	0	-	Malignant	Fmg050788	+++	+++	0	10%+	180370	252.54	1.2469e+06	714.223
B8	23	67	F	Breast	Intraductal carcinoma(sparse)	TisN0M0	0	-	Malignant	Fmg020851	-	-	3+	-	60500.7	203.055	1.2469e+06	297.952
B9	24	67	F	Breast	Intraductal carcinoma with early infiltrate(sparse)	TisN0M0	0	-	Malignant	Fmg020851	-	-	3+	-	47716.3	208.836	1.2469e+06	228.487
B10	25	43	F	Breast	Intraductal carcinoma with early infiltrate	TisN0M0	0	-	Malignant	Fmg030341	+++	++	3+	40%++	46162.8	187.031	1.2469e+06	246.818
B11	26	43	F	Breast	Intraductal carcinoma	TisN0M0	0	-	Malignant	Fmg030341	+++	++	3+	30%++	24346.6	126.551	1.2469e+06	192.386
B12	27	54	F	Breast	Intraductal carcinoma	TisN0M0	0	-	Malignant	Fmg041049	+++	+++	0	15%+	26610.3	159.903	1.2469e+06	166.415
B13	28	54	F	Breast	Intraductal carcinoma	TisN0M0	0	-	Malignant	Fmg041049	+++	+++	0	10%+	27958.5	152.663	1.2469e+06	183.139
B14	29	45	F	Breast	Intraductal carcinoma(adipose tissue)	TisN0M0	0	-	Malignant	Fmg061082	*	*	*	*	41817.8	177.31	1.2469e+06	235.845
B15	30	45	F	Breast	Intraductal carcinoma	TisN0M0	0	-	Malignant	Fmg061082	+++	+++	0	10%+	68652.9	177.358	1.2469e+06	387.087
C1	31	54	F	Breast	Invasive ductal carcinoma	T3N1M0	IIIA	1	Malignant	Fmg080023	-	-	3+	-	680.648	87.4517	1.2469e+06	7.78312
C2	32	54	F	Breast	Invasive ductal carcinoma	T3N1M0	IIIA	1	Malignant	Fmg080023	-	-	3+	-	947.668	99.5666	1.2469e+06	9.51793
C3	33	60	F	Breast	Invasive ductal carcinoma	T2N0M0	IIA	1	Malignant	Fmg020709	-	-	3+	55%+++	7142.36	107.936	1.2469e+06	66.1723
C4	34	60	F	Breast	Invasive ductal carcinoma	T2N0M0	IIA	1	Malignant	Fmg020709	-	-	3+	60%+++	27650.1	173.044	1.2469e+06	159.787
C5	35	38	F	Breast	Invasive ductal carcinoma	T3N0M0	IIB	1--2	Malignant	Fmg020320	+++	+++	3+	45%++	74641.4	232.055	1.2469e+06	321.654
C6	36	38	F	Breast	Invasive ductal carcinoma	T3N0M0	IIB	1--2	Malignant	Fmg020320	+++	+++	3+	85%+++	N/A	210.05	1.2469e+06	N/A
C7	37	41	F	Breast	Invasive ductal carcinoma	T2N0M0	IIA	1--2	Malignant	Fmg060088	+	+	0	10%+	N/A	284.896	1.2469e+06	N/A
C8	38	41	F	Breast	Invasive ductal carcinoma	T2N0M0	IIA	1--2	Malignant	Fmg060088	++	++	0	20%+	N/A	236.751	1.2469e+06	N/A
C9	39	71	F	Breast	Invasive ductal carcinoma	T4N2M0	IIIB	2	Malignant	Fmg020095	++	+++	0	15%+	N/A	109.671	1.2469e+06	N/A
C10	40	71	F	Breast	Invasive ductal carcinoma	T4N2M0	IIIB	2	Malignant	Fmg020095	++	+++	0	10%+	N/A	252.617	1.2469e+06	N/A
C11	41	70	F	Breast	Invasive ductal carcinoma	T2N0M0	IIA	2	Malignant	Fmg030841	-	-	3+	35%++	55588.7	153.491	1.2469e+06	362.162
C12	42	70	F	Breast	Invasive ductal carcinoma	T2N0M0	IIA	2	Malignant	Fmg030841	-	-	3+	45%++	71911.6	191.967	1.2469e+06	374.604
C13	43	64	F	Breast	Invasive ductal carcinoma	T2N0M0	IIA	2	Malignant	Fmg010834	-	++	0	-	116724	227.735	1.2469e+06	512.546
C14	44	64	F	Breast	Invasive ductal carcinoma(blank)	T2N0M0	IIA	2	Malignant	Fmg010834	*	*	*	*	38173.7	95.5856	1.2469e+06	399.367
C15	45	47	F	Breast	Invasive ductal carcinoma	T3N0M0	IIB	2	Malignant	Fmg010671	+++	++	0	-	18879.4	143.994	1.2469e+06	131.113
D1	46	47	F	Breast	Invasive ductal carcinoma	T3N0M0	IIB	2	Malignant	Fmg010671	+++	++	0	-	15771.5	171.039	1.2469e+06	92.2098
D2	47	69	F	Breast	Invasive ductal carcinoma	T4N0M0	IIIB	2	Malignant	Fmg021018	-	++	0	-	59540.4	225.747	1.2469e+06	263.748
D3	48	69	F	Breast	Invasive ductal carcinoma	T4N0M0	IIIB	2	Malignant	Fmg021018	-	++	0	-	56317.1	213.391	1.2469e+06	263.915
D4	49	51	F	Breast	Invasive ductal carcinoma	T2N2M0	IIIA	2	Malignant	Fmg010643	-	-	0	45%++	142000	286.864	1.2469e+06	495.007
D5	50	51	F	Breast	Invasive ductal carcinoma	T2N2M0	IIIA	2	Malignant	Fmg010643	-	-	0	45%++	21623.6	135.85	1.2469e+06	159.172
D6	51	58	F	Breast	Invasive ductal carcinoma	T2N0M0	IIA	2	Malignant	Fmg020675	-	-	3+	20%+	N/A	320.376	1.2469e+06	N/A
D7	52	58	F	Breast	Invasive ductal carcinoma	T2N0M0	IIA	2	Malignant	Fmg020675	-	-	3+	20%+	221090	298.016	1.2469e+06	741.874
D8	53	31	F	Breast	Invasive ductal carcinoma	T2N0M0	IIA	2	Malignant	Fmg010849	++	+++	0	20%+	274101	372.868	1.2469e+06	735.115
D9	54	31	F	Breast	Invasive ductal carcinoma	T2N0M0	IIA	2	Malignant	Fmg010849	++	+++	0	20%+	138771	201.768	1.2469e+06	687.774
D10	55	64	F	Breast	Invasive ductal carcinoma	T2N0M0	IIA	2	Malignant	Fmg010540	-	-	3+	30%++	193353	333.403	1.2469e+06	579.938
D11	56	64	F	Breast	Invasive ductal carcinoma	T2N0M0	IIA	2	Malignant	Fmg010540	-	-	3+	30%++	N/A	387.72	1.2469e+06	N/A
D12	57	55	F	Breast	Invasive ductal carcinoma	T3N2M0	IIIA	2	Malignant	Fmg080090	+++	+++	0	40%++	167911	265.055	1.2469e+06	633.495
D13	58	55	F	Breast	Invasive ductal carcinoma	T3N2M0	IIIA	2	Malignant	Fmg080090	+++	+++	0	40%++	224613	323.778	1.2469e+06	693.726
D14	59	52	F	Breast	Invasive ductal carcinoma	T2N2M0	IIIA	2	Malignant	Fmg010536	+	+++	2+	10%+	27280	196.175	1.2469e+06	139.059
D15	60	52	F	Breast	Invasive ductal carcinoma	T2N2M0	IIIA	2	Malignant	Fmg010536	+	+++	2+	45%++	23921.9	192.827	1.2469e+06	124.059
E1	61	42	F	Breast	Invasive ductal carcinoma	T2N2M0	IIIA	2	Malignant	Fmg010821	+++	+++	0	30%++	44431.4	210.69	1.2469e+06	210.885
E2	62	42	F	Breast	Invasive ductal carcinoma	T2N2M0	IIIA	2	Malignant	Fmg010821	+++	+++	0	30%++	132350	270.041	1.2469e+06	490.109
E3	63	47	F	Breast	Invasive ductal carcinoma	T4N1M0	IIIB	2	Malignant	Fmg060077	++	+++	0	15%+	6880.41	113.716	1.2469e+06	60.5053
E4	64	47	F	Breast	Invasive ductal carcinoma	T4N1M0	IIIB	2	Malignant	Fmg060077	++	+++	0	15%+	10308.2	105.971	1.2469e+06	97.2732
E5	65	50	F	Breast	Invasive ductal carcinoma	T2N1M0	IIB	2	Malignant	Fmg080055	+	+++	0	10%+	N/A	136.797	1.2469e+06	N/A
E6	66	50	F	Breast	Invasive ductal carcinoma	T2N1M0	IIB	2	Malignant	Fmg080055	++	+++	0	10%+	21979.7	144.589	1.2469e+06	152.015
E7	67	74	F	Breast	Invasive ductal carcinoma(blank)	T2N1M0	IIB	-	Malignant	Fmg060407	*	*	*	*	291876	384.635	1.2469e+06	758.839
E8	68	74	F	Breast	Invasive ductal carcinoma	T2N1M0	IIB	2	Malignant	Fmg060407	+++	+++	0	15%+	374976	444.05	1.2469e+06	844.447
E9	69	41	F	Breast	Invasive ductal carcinoma	T2N2M0	IIIA	2	Malignant	Fmg060033	+++	+++	0	40%++	56162.5	216.322	1.2469e+06	259.625
E10	70	41	F	Breast	Invasive ductal carcinoma	T2N2M0	IIIA	2	Malignant	Fmg060033	+++	+++	0	45%++	33285	153.577	1.2469e+06	216.731
E11	71	34	F	Breast	Invasive ductal carcinoma	T3N0M0	IIB	2	Malignant	Fmg021810	-	+++	0	60%+++	N/A	155.879	1.2469e+06	N/A
E12	72	34	F	Breast	Invasive ductal carcinoma	T3N0M0	IIB	2	Malignant	Fmg021810	-	+++	0	50%++	38827.8	160.63	1.2469e+06	241.721
E13	73	60	F	Breast	Invasive ductal carcinoma	T2N2M0	IIIA	2	Malignant	Fmg060408	-	-	3+	55%+++	74125.9	244.916	1.2469e+06	302.658
E14	74	60	F	Breast	Invasive ductal carcinoma	T2N2M0	IIIA	2	Malignant	Fmg060408	-	-	3+	75%+++	21790.4	214.283	1.2469e+06	101.69
E15	75	50	F	Breast	Invasive ductal carcinoma	T4N0M0	IIIB	2	Malignant	Fmg010912	-	-	1+	80%+++	127625	244.849	1.2469e+06	521.239
F1	76	50	F	Breast	Invasive ductal carcinoma	T4N0M0	IIIB	2	Malignant	Fmg010912	-	-	1+	65%+++	156551	244.505	1.2469e+06	640.277
F2	77	55	F	Breast	Invasive ductal carcinoma	T2N0M0	IIA	2	Malignant	Fmg010717	+	+++	2+	60%+++	16307.7	161.575	1.2469e+06	100.929
F3	78	55	F	Breast	Invasive ductal carcinoma	T2N0M0	IIA	2	Malignant	Fmg010717	+	+++	2+	75%+++	16027.1	193.465	1.2469e+06	82.8425
F4	79	65	F	Breast	Invasive ductal carcinoma	T2N1M0	IIB	2	Malignant	Fmg060430	-	-	3+	30%+	19878.2	144.501	1.2469e+06	137.565
F5	80	65	F	Breast	Invasive ductal carcinoma	T2N1M0	IIB	2	Malignant	Fmg060430	-	-	3+	50%++	N/A	187.002	1.2469e+06	N/A
F6	81	48	F	Breast	Invasive ductal carcinoma	T2N2M0	IIIA	2	Malignant	Fmg060225	+++	+++	0	85%+++	371629	433.982	1.2469e+06	856.324
F7	82	48	F	Breast	Invasive ductal carcinoma	T2N2M0	IIIA	2	Malignant	Fmg060225	+++	+++	0	85%+++	184604	292.542	1.2469e+06	631.035
F8	83	38	F	Breast	Invasive ductal carcinoma	T2N1M0	IIB	2	Malignant	Fmg010758	-	-	3+	-	105255	219.243	1.2469e+06	480.085
F9	84	38	F	Breast	Invasive ductal carcinoma	T2N1M0	IIB	2	Malignant	Fmg010758	-	-	3+	-	113045	191.383	1.2469e+06	590.673
F10	85	45	F	Breast	Invasive ductal carcinoma	T4N2M0	IIIB	2	Malignant	Fmg010767	+++	+++	0	20%+	97396	201.408	1.2469e+06	483.575
F11	86	45	F	Breast	Invasive ductal carcinoma	T4N2M0	IIIB	2	Malignant	Fmg010767	+++	+++	0	20%+	N/A	152.323	1.2469e+06	N/A
F12	87	43	F	Breast	Invasive ductal carcinoma	T2N0M0	IIA	2	Malignant	Fmg021267	+++	++	0	-	21479.9	193.87	1.2469e+06	110.795
F13	88	43	F	Breast	Invasive ductal carcinoma(adipose tissue)	T2N0M0	IIA	2	Malignant	Fmg021267	*	*	*	*	6212.02	143.334	1.2469e+06	43.3393
F14	89	48	F	Breast	Invasive ductal carcinoma	T2N0M0	IIA	2	Malignant	Fmg010840	+	+++	0	60%+++	72685.6	194.616	1.2469e+06	373.482
F15	90	48	F	Breast	Invasive ductal carcinoma	T2N0M0	IIA	2	Malignant	Fmg010840	++	+++	0	60%+++	50573.2	156.372	1.2469e+06	323.416
G1	91	52	F	Breast	Invasive ductal carcinoma(fibrous tissue )	T2N0M0	IIA	-	Malignant	Fmg080034	*	*	*	*	43760	189.513	1.2469e+06	230.908
G2	92	52	F	Breast	Invasive ductal carcinoma	T2N0M0	IIA	2	Malignant	Fmg080034	++	+++	3+	40%++	105004	264.045	1.2469e+06	397.674
G3	93	51	F	Breast	Invasive ductal carcinoma	T3N1M0	IIIA	2	Malignant	Fmg010604	-	-	3+	75%+++	113458	301.628	1.2469e+06	376.151
G4	94	51	F	Breast	Invasive ductal carcinoma	T3N1M0	IIIA	2	Malignant	Fmg010604	-	-	3+	80%+++	248275	366.585	1.2469e+06	677.264
G5	95	52	F	Breast	Invasive ductal carcinoma	T3N0M0	IIB	2	Malignant	Fmg010755	-	++	0	30%++	128716	276.774	1.2469e+06	465.057
G6	96	52	F	Breast	Invasive ductal carcinoma	T3N0M0	IIB	2	Malignant	Fmg010755	-	+++	0	35%++	N/A	212.943	1.2469e+06	N/A
G7	97	45	F	Breast	Invasive ductal carcinoma	T1N0M0	IA	2	Malignant	Fmg010547	-	-	0	27%++	773.597	40.9622	1.2469e+06	18.8856
G8	98	45	F	Breast	Invasive ductal carcinoma	T1N0M0	IA	2	Malignant	Fmg010547	-	-	0	28%++	8560.7	148.736	1.2469e+06	57.5563
G9	99	40	F	Breast	Invasive ductal carcinoma	T2N0M0	IIA	2	Malignant	Fmg021820	++	++	0	15%+	109961	231.283	1.2469e+06	475.437
G10	100	40	F	Breast	Invasive ductal carcinoma	T2N0M0	IIA	2	Malignant	Fmg021820	++	++	0	10%+	N/A	158.149	1.2469e+06	N/A
G11	101	30	F	Breast	Invasive ductal carcinoma	T4N0M0	IIIB	2--3	Malignant	Fmg030831	+++	+++	0	45%++	N/A	306.023	1.2469e+06	N/A
G12	102	30	F	Breast	Invasive ductal carcinoma	T4N0M0	IIIB	2--3	Malignant	Fmg030831	+++	+++	0	48%++	195336	350.608	1.2469e+06	557.134
G13	103	33	F	Breast	Invasive ductal carcinoma	T1N0M0	IA	2--3	Malignant	Fmg020631	+	+	0	30%++	31895.8	138.643	1.2469e+06	230.057
G14	104	33	F	Breast	Invasive ductal carcinoma	T1N0M0	IA	2--3	Malignant	Fmg020631	+	+	0	30%++	9687.5	95.3936	1.2469e+06	101.553
G15	105	35	F	Breast	Invasive ductal carcinoma	T2N0M0	IIA	2--3	Malignant	Fmg020985	-	-	0	45%++	20607	199.699	1.2469e+06	103.19
H1	106	35	F	Breast	Invasive ductal carcinoma	T2N0M0	IIA	2--3	Malignant	Fmg020985	-	-	0	30%++	16573.8	187.123	1.2469e+06	88.5717
H2	107	44	F	Breast	Invasive ductal carcinoma	T2N0M0	IIA	2--3	Malignant	Fmg021006	-	++	0	55%+++	16553.6	160.944	1.2469e+06	102.853
H3	108	44	F	Breast	Invasive ductal carcinoma	T2N0M0	IIA	2--3	Malignant	Fmg021006	-	++	0	55%+++	21220.5	177.477	1.2469e+06	119.567
H4	109	43	F	Breast	Invasive ductal carcinoma	T2N1M0	IIB	2--3	Malignant	Fmg060414	+	+++	2+	70%+++	348534	432.301	1.2469e+06	806.229
H5	110	43	F	Breast	Invasive ductal carcinoma	T2N1M0	IIB	2--3	Malignant	Fmg060414	+	+++	2+	80%+++	50284.3	159.956	1.2469e+06	314.363
H6	111	41	F	Breast	Invasive ductal carcinoma	T3N1M0	IIIA	2--3	Malignant	Fmg060068	-	-	0	65%+++	N/A	352.001	1.2469e+06	N/A
H7	112	41	F	Breast	Invasive ductal carcinoma	T3N1M0	IIIA	2--3	Malignant	Fmg060068	-	-	0	60%+++	N/A	228.36	1.2469e+06	N/A
H8	113	59	F	Breast	Invasive ductal carcinoma	T2N0M0	IIA	2--3	Malignant	Fmg021170	++	+++	0	40%++	N/A	238.604	1.2469e+06	N/A
H9	114	59	F	Breast	Invasive ductal carcinoma	T2N0M0	IIA	2--3	Malignant	Fmg021170	++	+++	0	50%++	N/A	273.757	1.2469e+06	N/A
H10	115	34	F	Breast	Invasive ductal carcinoma	T4N0M0	IIIB	2--3	Malignant	Fmg020190	+	+++	0	10%+	N/A	279.726	1.2469e+06	N/A
H11	116	34	F	Breast	Invasive ductal carcinoma	T4N0M0	IIIB	2--3	Malignant	Fmg020190	+	+++	0	15%+	249339	381.668	1.2469e+06	653.288
H12	117	47	F	Breast	Invasive ductal carcinoma	T2N0M0	IIA	2--3	Malignant	Fmg021007	++	+	0	15%+	79086.9	240.919	1.2469e+06	328.272
H13	118	47	F	Breast	Invasive ductal carcinoma	T2N0M0	IIA	2--3	Malignant	Fmg021007	++	+	0	20%++	43472.7	194.571	1.2469e+06	223.429
H14	119	45	F	Breast	Invasive ductal carcinoma	T3N0M0	IIB	3	Malignant	Fmg021827	-	-	2+	60%+++	151776	274.158	1.2469e+06	553.609
H15	120	45	F	Breast	Invasive ductal carcinoma with necrosis	T3N0M0	IIB	3	Malignant	Fmg021827	-	-	2+	70%+++	120874	256.733	1.2469e+06	470.815
I1	121	34	F	Breast	Invasive ductal carcinoma	T2N0M0	IIA	3	Malignant	Fmg021764	-	-	0	-	51679.8	216.724	1.2469e+06	238.459
I2	122	34	F	Breast	Invasive ductal carcinoma	T2N0M0	IIA	3	Malignant	Fmg021764	-	-	0	-	54754.7	219.777	1.2469e+06	249.137
I3	123	56	F	Breast	Invasive ductal carcinoma	T3N0M0	IIB	3	Malignant	Fmg021017	+	+++	0	45%++	23785.9	124.251	1.2469e+06	191.434
I4	124	56	F	Breast	Invasive ductal carcinoma	T3N0M0	IIB	3	Malignant	Fmg021017	+	+++	0	30%++	15630.4	113.177	1.2469e+06	138.105
I5	125	44	F	Breast	Invasive ductal carcinoma	T2N2M0	IIIA	3	Malignant	Fmg060391	-	-	3+	-	61827.8	249.393	1.2469e+06	247.914
I6	126	44	F	Breast	Invasive ductal carcinoma	T2N2M0	IIIA	3	Malignant	Fmg060391	-	-	3+	-	62596.8	228.845	1.2469e+06	273.534
I7	127	62	F	Breast	Invasive ductal carcinoma(fibrous tissue)	T2N1M0	IIB	-	Malignant	Fmg010351	*	*	*	*	18146	114.89	1.2469e+06	157.942
I8	128	62	F	Breast	Invasive ductal carcinoma	T2N1M0	IIB	3	Malignant	Fmg010351	-	-	1+	-	4601.45	103.609	1.2469e+06	44.4115
I9	129	49	F	Breast	Invasive ductal carcinoma	T3N1M0	IIIA	3	Malignant	Fmg021140	-	-	0	70%+++	258282	333.545	1.2469e+06	774.354
I10	130	49	F	Breast	Invasive ductal carcinoma	T3N1M0	IIIA	3	Malignant	Fmg021140	-	-	0	60%+++	185958	279.512	1.2469e+06	665.294
I11	131	50	F	Breast	Invasive ductal carcinoma	T2N0M0	IIA	3	Malignant	Fmg021515	+++	+++	0	90%+++	159483	300.471	1.2469e+06	530.777
I12	132	50	F	Breast	Invasive ductal carcinoma	T2N0M0	IIA	3	Malignant	Fmg021515	++	+++	0	85%+++	184706	316.627	1.2469e+06	583.356
I13	133	50	F	Breast	Invasive ductal carcinoma	T2N2M0	IIIA	3	Malignant	Fmg020458	-	-	0	45%++	56831.7	258.044	1.2469e+06	220.24
I14	134	50	F	Breast	Invasive ductal carcinoma	T2N2M0	IIIA	3	Malignant	Fmg020458	-	-	0	30%++	27554.2	221.054	1.2469e+06	124.649
I15	135	62	F	Breast	Invasive ductal carcinoma	T1N0M0	IA	3	Malignant	Fmg020210	-	-	0	25%+	18729	147.197	1.2469e+06	127.238
J1	136	62	F	Breast	Invasive ductal carcinoma	T1N0M0	IA	3	Malignant	Fmg020210	-	-	0	20%+	334506	459.948	1.2469e+06	727.268
J2	137	58	F	Breast	Invasive ductal carcinoma	T2N0M0	IIA	3	Malignant	Fmg020309	-	-	0	10%+	1437.35	84.8857	1.2469e+06	16.9327
J3	138	58	F	Breast	Invasive ductal carcinoma	T2N0M0	IIA	3	Malignant	Fmg020309	-	-	0	20%+	9703.13	159.623	1.2469e+06	60.7879
J4	139	57	F	Breast	Invasive ductal carcinoma	T3N0M0	IIB	3	Malignant	Fmg020428	-	-	0	20%+	10312.4	181.138	1.2469e+06	56.931
J5	140	57	F	Breast	Invasive ductal carcinoma	T3N0M0	IIB	3	Malignant	Fmg020428	-	-	0	20%+	8852.64	168.854	1.2469e+06	52.4279
J6	141	56	F	Breast	Invasive ductal carcinoma	T2N0M0	IIA	3	Malignant	Fmg020884	+	++	0	10%+	6318.06	107.119	1.2469e+06	58.9817
J7	142	56	F	Breast	Invasive ductal carcinoma	T2N0M0	IIA	3	Malignant	Fmg020884	++	++	0	20%+	1204.55	94.3695	1.2469e+06	12.7642
J8	143	50	F	Breast	Invasive ductal carcinoma	T2N2M0	IIIA	3	Malignant	Fmg060049	++	+++	0	80%+++	116477	267.11	1.2469e+06	436.066
J9	144	50	F	Breast	Invasive ductal carcinoma	T2N2M0	IIIA	3	Malignant	Fmg060049	++	+++	0	85%+++	155822	307.031	1.2469e+06	507.513
J10	145	53	F	Breast	Invasive ductal carcinoma	T4N2M0	IIIB	3	Malignant	Fmg020963	-	+++	0	10%+	451.652	59.4315	1.2469e+06	7.59955
J11	146	53	F	Breast	Invasive ductal carcinoma	T4N2M0	IIIB	3	Malignant	Fmg020963	-	+++	0	10%+	2157.71	94.7751	1.2469e+06	22.7666
J12	147	43	F	Breast	Invasive ductal carcinoma	T2N0M0	IIA	3	Malignant	Fmg021744	-	-	3+	90%+++	3091.01	113.074	1.2469e+06	27.3362
J13	148	43	F	Breast	Invasive ductal carcinoma	T2N0M0	IIA	3	Malignant	Fmg021744	-	-	3+	80%+++	7424.17	108.686	1.2469e+06	68.3084
J14	149	81	F	Breast	Invasive ductal carcinoma	T3N0M0	IIB	3	Malignant	Fmg020310	-	-	0	10%+	332.085	83.9015	1.2469e+06	3.95803
J15	150	81	F	Breast	Invasive ductal carcinoma (sparse)	T3N0M0	-		Malignant	Fmg020310	-	-	0	10%+	Missing core	Missing core	Missing core	Missing core
